# The αβTCR repertoire at scale in the immgenT dataset

**DOI:** 10.64898/2026.01.30.702900

**Authors:** Myriam Croze, Liang Yang, Serge Candéias, Ian Magill, Odhran Casey, Val Piekarsa, Brinda Vijaykumar, Véronique Giudicelli, Sofia Kossida, David Zemmour, Christophe Benoist, the immgenT Project

## Abstract

The immense T cell receptor (TCR) repertoire is shaped by VDJ combinatorial diversity, imprecise rearrangements, and clonal selection. The immgenT Project generated scRNA and TCRseq to map paired αβTCR repertoires across 734 mouse samples from diverse tissues and challenge conditions. Compositional analysis uncovered some extreme junctional architectures. Beyond probabilistic V and J pairing, over-represented joins suggested non-randomness in fine joining, broadening the precedent of quasi-invariant iNKT and MAIT TCRs. We charted public clonotypes linked to self or environmental antigens in the main lineages. Tissue analyses revealed compartmentalized tissue-specific expansions. Unproductive and productive rearrangements of a V gene appeared to interfere specifically with each other, at chromatin or RNA levels. Unexpectedly, allelic exclusion at TCRβ proved less stringent than thought, and we identified rearrangements of TCRα in immature pre-T stages. This organism-wide look into the TCR repertoire offers novel insights on the evolutionary and immunological pressures on TCR repertoire selection.
