## Supplementary material for "The αβTCR repertoire at scale in the immgenT dataset": Table S2

### Sheet: TregCongaTab
Table S2: Identity of cells carrying "clumps" of related TCRs detected in Treg cells across the immgenT dataset
clump	adj.pv	IGT.cellID	va	alpha.vgene	alpha.jgene	alpha.junction	beta.vgene	beta.jgene	beta.junction	IGT	samp	lineage	subcluster
1	3.98915e-15	IGT90.GTGTGCGCACGGCGTT	TRAV7-2*01	TRAV7-2	TRAJ22	CAASRSSGSWQLIF	TRBV1	TRBJ2-7	CTCSADGSEQYF	IGT90	ileum virgin	Treg	Treg.cl2
1	7.84774e-15	IGT37.GATCGATAGCCAGGAT	TRAV7-2*01	TRAV7-2	TRAJ22	CAASSSSGSWQLIF	TRBV1	TRBJ2-7	CTCSADAAEQYF	IGT37	Ileum LP virgin	Treg	Treg.cl2
1	7.99181e-15	IGT37.TCTTCGGGTCCGACGT	TRAV7-2*01	TRAV7-2	TRAJ22	CAASTSSGSWQLIF	TRBV1	TRBJ2-7	CTCSADGSEQYF	IGT37	Ileum LP virgin	Treg	Treg.cl2
1	4.01119e-14	IGT37.CATATGGGTCTCTTTA	TRAV7-2*01	TRAV7-2	TRAJ22	CAASSSSGSWQLIF	TRBV1	TRBJ2-1	CTCSADSAEQFF	IGT37	Ileum LP E6.5	Treg	Treg.cl2
1	6.62489e-14	IGT9.AGCCTAACAATGTAAG	TRAV7-2*01	TRAV7-2	TRAJ22	CADSASSGSWQLIF	TRBV1	TRBJ2-7	CTCSADGAEQYF	IGT9	SI LP	Treg	Treg.prolif
1	3.03997e-13	IGT90.CGTCACTTCCCTCTTT	TRAV7-2*01	TRAV7-2	TRAJ22	CAASASSGSWQLIF	TRBV1	TRBJ2-7	CTCSADSAEQYF	IGT90	ileum virgin	Treg	Treg.cl2
1	3.03997e-13	IGT3.GCCTCTATCAAGAAGT	TRAV7-2*01	TRAV7-2	TRAJ22	CAASASSGSWQLIF	TRBV1	TRBJ2-1	CTCSADSAEQFF	IGT3	Lung M	Treg	Treg.cl4
1	3.24737e-13	IGT70.GCGCCAAAGTGTACCT	TRAV7-2*01	TRAV7-2	TRAJ22	CAASASSGSWQLIF	TRBV1	TRBJ2-7	CTCSADNEQYF	IGT70	NP-OVA spleen TFH D7 M1	Treg	Treg.cl3
1	4.72738e-13	IGT26.AGCTTGACAAACTGCT	TRAV7-2*01	TRAV7-2	TRAJ22	CAASSSSGSWQLIF	TRBV1	TRBJ2-7	CTCSADNEQYF	IGT26	MNVCR6_LPLF	Treg	Treg.cl2
1	1.06032e-12	IGT37.GGCCGATTCCTCATTA	TRAV7-2*01	TRAV7-2	TRAJ22	CAASASSGSWQLIF	TRBV1	TRBJ2-7	CTCSRDNEQYF	IGT37	Ileum LP E18.5	Treg	Treg.cl2
1	2.16565e-12	IGT26.AGTGAGGGTCCAGTTA	TRAV7-2*01	TRAV7-2	TRAJ22	CAAASSSGSWQLIF	TRBV1	TRBJ2-1	CTCSADSAEQFF	IGT26	MNVCR6_LPLM	Treg	Treg.cl2
1	4.21757e-12	IGT78.GGTGAAGCAGGCAGTA	TRAV7-2*01	TRAV7-2	TRAJ22	CAASKGSSGSWQLIF	TRBV1	TRBJ2-7	CTCSADGQEQYF	IGT78	control spleen	Treg	Treg.cl2
1	2.89809e-08	IGT14.CGAGAAGGTCAGAGGT	TRAV7-2*01	TRAV7-2	TRAJ22	CAASIPSGSWQLIF	TRBV1	TRBJ1-1	CTCSAGTGEVFF	IGT14	LN mesenteric M1	Treg	Treg.cl4
1	0.00048073	IGT90.CTCGGAGCATGCAATC	TRAV7-2*01	TRAV7-2	TRAJ22	CAASSSSGSWQLIF	TRBV1	TRBJ2-5	CTCSAGVQDTQYF	IGT90	ileum e18.5	Treg	Treg.cl2
1	0.00762504	IGT23.CATCAGAAGTGGTAGC	TRAV7-2*01	TRAV7-2	TRAJ22	CAAFASSGSWQLIF	TRBV1	TRBJ2-7	CTCSADGGGAREQYF	IGT23	HDM infected male lung	Treg	Treg.cl8
1	0.00856434	IGT7.TAGCCGGAGTACACCT	TRAV7-2*01	TRAV7-2	TRAJ22	CAAASSGSWQLIF	TRBV1	TRBJ2-5	CTCSADPRKDTQYF	IGT7	spleen	Treg	Treg.cl1
1	0.0130831	IGT67.TGACAACTCAAGGCTT	TRAV7-3*01	TRAV7-3	TRAJ22	CAISSGSWQLIF	TRBV1	TRBJ2-7	CTCSAENREQYF	IGT67	Lymph node	Treg	Treg.cl7
1	0.0771607	IGT75.ATGCGATCAATAGCGG	TRAV7-3*01	TRAV7-3	TRAJ22	CAASRSSGSWQLIF	TRBV1	TRBJ1-1	CTCSADSANTEVFF	IGT75	Control Spleen	Treg	Treg.cl7
2	5.83363e-27	IGT37.CATCGAAGTGAGTATA	TRAV15D-1/DV6D-1*01	TRAV15D-1	TRAJ7	CALWELDYSNNRLTL	TRBV16	TRBJ2-7	CASSLDLGGVYEQYF	IGT37	Large Intestine LP E6.5	Treg	Treg.prolif
2	3.12428e-26	IGT32.CCCTCCTAGACTCGGA	TRAV15D-1/DV6D-1*01	TRAV15D-1	TRAJ7	CALWELDYSNNRLTL	TRBV16	TRBJ2-1	CASSLGEGGYAEQFF	IGT32	DSS colon M2	Treg	Treg.cl2
2	4.69584e-26	IGT21.CTAAGACAGAAGAAGC	TRAV15D-1/DV6D-1*01	TRAV15D-1	TRAJ7	CALWELDYSNNRLTL	TRBV16	TRBJ2-1	CASSLGTGGYAEQFF	IGT21	Colon LP F	Treg	Treg.cl2
2	1.38603e-19	IGT21.CACCTTGTCGAGAGCA	TRAV15D-1/DV6D-1*01	TRAV15D-1	TRAJ7	CALWELDYSNNRLTL	TRBV16	TRBJ2-1	CASSHRAEQFF	IGT21	Colon LP F	Treg	Treg.cl2
2	6.02206e-06	IGT20.CTACCCAAGGCCCGTT	TRAV15D-1/DV6D-1*01	TRAV15D-1	TRAJ7	CALWELDYSNNRLTL	TRBV16	TRBJ2-7	CASSLERGGRYEQYF	IGT20	Colon LP M	Treg	Treg.cl2
2	6.86968e-06	IGT21.CGGCTAGAGCTACCGC	TRAV15D-1/DV6D-1*01	TRAV15D-1	TRAJ7	CALWELDYSNNRLTL	TRBV16	TRBJ2-1	CASSPPGQGYAEQFF	IGT21	Colon LP F	Treg	Treg.cl2
2	5.54796e-05	IGT32.TACCTTAGTCTAGCCG	TRAV15D-1/DV6D-1*01	TRAV15D-1	TRAJ7	CALWELDYSNNRLTL	TRBV16	TRBJ2-7	CASSAGTSSYEQYF	IGT32	DSS colon F2	Treg	Treg.cl2
2	0.000150427	IGT21.AGATTGCAGATCCTGT	TRAV15D-1/DV6D-1*01	TRAV15D-1	TRAJ7	CALWELDYSNNRLTL	TRBV16	TRBJ2-7	CASSGLGGREQYF	IGT21	Colon LP M	Treg	Treg.cl3
2	0.000160313	IGT32.TCTTCGGAGGACGAAA	TRAV15D-1/DV6D-1*01	TRAV15D-1	TRAJ7	CALWELDYSNNRLTL	TRBV16	TRBJ2-7	CASSGTGAGEQYF	IGT32	DSS colon F2	Treg	Treg.cl2
2	0.000243341	IGT20.CATATGGCACCTGGTG	TRAV15D-1/DV6D-1*01	TRAV15D-1	TRAJ7	CALWELDYSNNRLTL	TRBV16	TRBJ2-7	CASSSGTGAYEQYF	IGT20	Colon LP M	Treg	Treg.cl3
2	0.000329898	IGT37.GATGAGGAGCATGGCA	TRAV15D-1/DV6D-1*01	TRAV15D-1	TRAJ7	CALWELDYSNNRLTL	TRBV16	TRBJ2-7	CASSLDTRTGHYEQYF	IGT37	Large Intestine LP E6.5	Treg	Treg.prolif
2	0.000784154	IGT7.AGAGCTTCACAGACTT	TRAV15D-1/DV6D-1*01	TRAV15D-1	TRAJ7	CALWELDYSNNRLTL	TRBV16	TRBJ2-7	CASSLQVGEQYF	IGT7	spleen	Treg	Treg.prolif
2	0.000868245	IGT67.TCGGGACAGGACTGGT	TRAV15D-1/DV6D-1*01	TRAV15D-1	TRAJ7	CALWELDYSNNRLTL	TRBV16	TRBJ2-1	CASSLGQNYAEQFF	IGT67	Colon 1	Treg	Treg.cl2
2	0.00537498	IGT32.AATCCAGGTTGCGTTA	TRAV15D-1/DV6D-1*01	TRAV15D-1	TRAJ7	CALWELDYSNNRLTL	TRBV16	TRBJ2-7	CASSGTGVSSYEQYF	IGT32	DSS colon M1	Treg	Treg.cl6
2	0.0119104	IGT24.CTAGAGTAGGTAGCTG	TRAV15D-1/DV6D-1*01	TRAV15D-1	TRAJ7	CALWELDYSNNRLTL	TRBV16	TRBJ2-7	CASSSDWGGSYEQYF	IGT24	WT COL D19	Treg	Treg.cl6
2	0.104047	IGT14.CTCATTATCGGTCCGA	TRAV15D-1/DV6D-1*01	TRAV15D-1	TRAJ7	CALWELDYSNNRLTL	TRBV16	TRBJ2-7	CASSSTGGGQYF	IGT14	LN mesenteric F1	Treg	Treg.cl2
3	5.08148e-13	IGT20.TACCTTACAGGCTCAC	TRAV5-4*01	TRAV5-4	TRAJ34	CAATSNTNKVVF	TRBV15	TRBJ1-1	CASSPDTEVFF	IGT20	Colon LP M	Treg	Treg.cl8
3	4.98686e-10	IGT20.ACACCAATCCAAGCCG	TRAV10*01	TRAV10	TRAJ34	CAATSSNTNKVVF	TRBV15	TRBJ1-1	CASSLDTEVFF	IGT20	Colon LP F	Treg	Treg.cl8
3	2.40461e-09	IGT32.GACGTTAGTTACTGAC	TRAV10*01	TRAV10	TRAJ34	CAASSSNTNKVVF	TRBV15	TRBJ1-1	CASSPDTEVFF	IGT32	DSS colon M1	Treg	Treg.cl8
3	7.04565e-09	IGT78.GGACAAGCAAGCGCTC	TRAV10D*01	TRAV10	TRAJ34	CAAGVSNTNKVVF	TRBV15	TRBJ2-7	CASSWDTEQYF	IGT78	T muris 25d LPL 3	Treg	Treg.cl8
3	1.12006e-08	IGT2.TCTGAGATCCCAGGTG	TRAV5-1*01	TRAV5-1	TRAJ34	CSATSNTNKVVF	TRBV15	TRBJ1-1	CASSWDTEVFF	IGT2	Spleen M2	Treg	Treg.cl4
3	4.95004e-08	IGT9.TACCTTAAGCTAAACA	TRAV10*01	TRAV10	TRAJ34	CAASRSNTNKVVF	TRBV15	TRBJ1-1	CASSWDTEVFF	IGT9	colon- LP	Treg	Treg.cl8
3	7.70715e-07	IGT24.GCGGGTTAGCCCAACC	TRAV10*01	TRAV10	TRAJ34	CAASSSNTNKVVF	TRBV15	TRBJ1-1	CASSRDTEVFF	IGT24	WT COL D19	Treg	Treg.cl8
3	3.95542e-06	IGT67.ATCTACTTCTAACTTC	TRAV10*01	TRAV10	TRAJ34	CAASSNTNKVVF	TRBV15	TRBJ1-1	CASSPQGANTEVFF	IGT67	Lymph node	Treg	Treg.cl2
3	0.000284334	IGT70.TGCCAAATCGATAGAA	TRAV10*01	TRAV10	TRAJ34	CAASKSNTNKVVF	TRBV15	TRBJ1-1	CASSLGITEVFF	IGT70	NP-OVA spleen TFH D21 M1	Treg	Treg.prolif
3	0.000335052	IGT67.CGTCTACAGTGGGATC	TRAV10*01	TRAV10	TRAJ34	CAASSNTNKVVF	TRBV15	TRBJ1-1	CASSLQGANTEVFF	IGT67	Lymph node	Treg	Treg.prolif
3	0.0131894	IGT12.CGGTTAAGTCCGAAGA	TRAV5D-4*01	TRAV5-4	TRAJ34	CAASSNTNKVVF	TRBV15	TRBJ1-1	CASSFQGANTEVFF	IGT12	LN cervical M2	Treg	Treg.cl4
3	0.0190587	IGT78.CTACATTCAGCCTGTG	TRAV14N-3*01	TRAV14-3	TRAJ34	CAASSNTNKVVF	TRBV15	TRBJ1-1	CASSRDTEVFF	IGT78	Mock LPL 2	Treg	Treg.cl3
3	0.0210881	IGT5.CAGTAACAGTCGTTTG	TRAV5-4*01	TRAV5-4	TRAJ34	CAASSNTNKVVF	TRBV15	TRBJ1-1	CASSRQGANTEVFF	IGT5	Skin back M1	Treg	Treg.cl2
4	9.82963e-11	IGT70.GCCAAATGTTCCTCCA	TRAV12-2*01	TRAV12-2	TRAJ37	CAPITGNTGKLIF	TRBV26	TRBJ2-1	CASSGGYAEQFF	IGT70	NP-OVA spleen TFH D7 M5	Treg	Treg.miniverse
4	2.62953e-10	IGT85.TTTGTCATCTAGAGTC	TRAV12-2*01	TRAV12-2	TRAJ37	CAGITGNTGKLIF	TRBV26	TRBJ2-7	CASSLPGGREQYF	IGT85	KJ25_Vb3	Treg	Treg.cl3
4	2.06862e-06	IGT29.TTGAACGCAGATGGGT	TRAV12-2*01	TRAV12-2	TRAJ37	CAWITGNTGKLIF	TRBV26	TRBJ1-2	CASSLVGNSDYTF	IGT29	6m Male	Treg	Treg.cl4
4	1.31723e-05	IGT70.CTCAGAATCACCACCT	TRAV12-2*01	TRAV12-2	TRAJ37	CASVTGNTGKLIF	TRBV26	TRBJ2-1	CASSLGNYAEQFF	IGT70	NP-OVA spleen TFH D7 M3	Treg	Treg.cl4
5	3.32241e-07	IGT81.GCATACAAGCGATATA	TRAV7-2*01	TRAV7-2	TRAJ27	CAASMSTNTGKLTF	TRBV16	TRBJ2-4	CASSLRGQNTLYF	IGT81	Sec D30 Lung 2	Treg	Treg.cl8
5	2.05177e-06	IGT81.AATCGGTAGCAAATCA	TRAV7-1*01	TRAV7-1	TRAJ27	CAVSMSTNTGKLTF	TRBV16	TRBJ2-4	CASSPGGQNTLYF	IGT81	Sec D3 Lung 2	Treg	Treg.cl8
5	4.67323e-05	IGT81.TGACTAGAGAGACTTA	TRAV7-2*01	TRAV7-2	TRAJ27	CAASIGTNTGKLTF	TRBV16	TRBJ2-4	CASSLGGQNTLYF	IGT81	D5 Lung 1 Flowthrough	Treg	Treg.prolif
5	7.8664e-05	IGT81.GCGCCAAAGACTTGAA	TRAV7-2*01	TRAV7-2	TRAJ27	CAASRGTNTGKLTF	TRBV16	TRBJ2-4	CASSLGGQNTLYF	IGT81	D5 LN 2	Treg	Treg.prolif
5	0.000138934	IGT81.GCAGTTATCATGTGGT	TRAV7D-4*01	TRAV7-4	TRAJ27	CAASEGTNTGKLTF	TRBV16	TRBJ2-4	CASSLGGQNTLYF	IGT81	Sec D3 Lung 2	Treg	Treg.cl2
5	0.00215222	IGT81.GAATAAGTCAACCAAC	TRAV7-2*01	TRAV7-2	TRAJ27	CAASRGTNTGKLTF	TRBV16	TRBJ2-4	CASSLAGQNTLYF	IGT81	D5 Lung 1 Flowthrough	Treg	Treg.prolif
5	0.0255782	IGT81.TGAAAGAAGCTGGAAC	TRAV7-4*01	TRAV5-4	TRAJ27	CAASDGSSGNKLIF	TRBV16	TRBJ2-4	CASSLRGQNTLYF	IGT81	Sec D3 Lung 2	Treg	Treg.cl8
5	0.134099	IGT78.GGCGTGTGTCTTTCAT	TRAV7D-4*01	TRAV7-4	TRAJ27	CAASSNTNTGKLTF	TRBV16	TRBJ2-4	CASSSTPGLDTLYF	IGT78	Mock LPL 2	Treg	Treg.prolif
6	9.8245e-06	IGT74.TAAGAGATCAACGGCC	TRAV9-4*01	TRAV9-4	TRAJ34	CAVSAPNTNKVVF	TRBV15	TRBJ1-1	CASSLTGRVFF	IGT74	WT Spleen D10	Treg	Treg.cl2
6	0.000317491	IGT20.GCGCGATGTCCCTTGT	TRAV9-1*01	TRAV9-1	TRAJ34	CAVSAPNTNKVVF	TRBV15	TRBJ1-1	CASSSGTGVFF	IGT20	SI LP M	Treg	Treg.cl2
6	0.00546767	IGT23.GGACATTCACCGAAAG	TRAV9-1*01	TRAV9-1	TRAJ34	CAVSGPNTNKVVF	TRBV15	TRBJ2-7	CASSRGYEQYF	IGT23	Asp. Fumigatus infected male lung	Treg	Treg.cl2
6	0.0783707	IGT7.CATGGCGCACGAGAGT	TRAV9-4*01	TRAV9-4	TRAJ34	CAVSPSNTNKVVF	TRBV15	TRBJ2-1	CASSFVEGQFF	IGT7	spleen	Treg	Treg.cl3
6	0.139838	IGT81.TGCGTGGAGCCGCCTA	TRAV9-1*01	TRAV9-1	TRAJ34	CAVSAGTNKVVF	TRBV15	TRBJ1-1	CASSLAGRNTEVFF	IGT81	Sec D3 Lung 2	Treg	Treg.cl4
7	3.83201e-08	IGT52.GGTATTGAGGTCGGAT	TRAV13-2*01	TRAV13-2	TRAJ50	CALASSSFSKLVF	TRBV31	TRBJ2-7	CAWDLSSYEQYF	IGT52	Sec D30 LN M1	Treg	Treg.cl8
7	7.68604e-07	IGT81.GATCAGTGTGAGTGAC	TRAV13-2*01	TRAV13-2	TRAJ50	CAIASSSFSKLVF	TRBV31	TRBJ2-7	CAWDWEYEQYF	IGT81	D5 Lung 1 Pos	Treg	Treg.cl8
7	6.15005e-06	IGT81.TTTACTGCAAGCTGTT	TRAV13-2*01	TRAV13-2	TRAJ50	CAIASSSFSKLVF	TRBV31	TRBJ2-7	CAWEGGGGYEQYF	IGT81	D5 Lung 1 Flowthrough	Treg	Treg.cl2
7	8.89776e-06	IGT81.AAAGTAGAGACAGGCT	TRAV13-2*01	TRAV13-2	TRAJ50	CAIASSSFSKLVF	TRBV31	TRBJ2-7	CAGDWGSYEQYF	IGT81	D5 LN 1 Flowthrough	Treg	Treg.prolif
7	0.00015066	IGT52.CATCGAAAGCAGCGTA	TRAV13-2*01	TRAV13-2	TRAJ50	CVLASSSFSKLVF	TRBV31	TRBJ2-7	CAWSPAYEQYF	IGT52	Sec D30 LN M1	Treg	Treg.cl8
7	0.000169362	IGT81.CGTCAGGAGGGTCGAT	TRAV13-2*01	TRAV13-2	TRAJ50	CAIASSSFSKLVF	TRBV31	TRBJ2-7	CAWDSSYEQYF	IGT81	Sec D3 Lung 1 Pos	Treg	Treg.prolif
7	0.00243526	IGT81.CGACTTCCAATCAGAA	TRAV13-2*01	TRAV13-2	TRAJ50	CAIASSSFSKLVF	TRBV31	TRBJ2-7	CAWEDSSSYEQYF	IGT81	D5 Lung 1 Pos	Treg	Treg.prolif
8	2.19539e-10	IGT37.GACCTGGAGTACTTGC	TRAV13D-2*01	TRAV13D-2	TRAJ13	CAIDDSGTYQRF	TRBV1	TRBJ2-7	CTCSPDWGYEQYF	IGT37	Ileum LP E18.5	Treg	Treg.cl2
8	2.99216e-09	IGT90.GACCTGGAGGATGGAA	TRAV13D-2*01	TRAV13D-2	TRAJ13	CAIDQSGTYQRF	TRBV1	TRBJ1-1	CTCSADSNTEVFF	IGT90	ileum e6.5	Treg	Treg.cl2
8	4.3593e-08	IGT90.GACGTTATCACTCCTG	TRAV13D-2*01	TRAV13D-2	TRAJ13	CAIESSGTYQRF	TRBV1	TRBJ2-7	CTCSSESSYEQYF	IGT90	ileum e6.5	Treg	Treg.cl2
8	5.07971e-08	IGT9.GTACTTTCAATGGTCT	TRAV13D-2*01	TRAV13D-2	TRAJ13	CAIDLSGTYQRF	TRBV1	TRBJ2-7	CTCSAESYEQYF	IGT9	colon- LP	Treg	Treg.cl3
8	1.20538e-07	IGT37.ACACTGATCGTACGGC	TRAV13D-2*01	TRAV13D-2	TRAJ13	CAIEGSGTYQRF	TRBV1	TRBJ2-7	CTCSADGDYEQYF	IGT37	Ileum LP E18.5	Treg	Treg.cl2
8	1.3426e-07	IGT90.GAGGTGATCGTAGGAG	TRAV13D-2*01	TRAV13D-2	TRAJ13	CAIDHSGTYQRF	TRBV1	TRBJ2-5	CTCSADWEDTQYF	IGT90	ileum virgin	Treg	Treg.cl4
8	6.11777e-06	IGT90.AAGGTTCGTGGTGTAG	TRAV13D-2*01	TRAV13D-2	TRAJ13	CALEGSGTYQRF	TRBV1	TRBJ2-7	CTCSADHSYEQYF	IGT90	ileum e12.5	Treg	Treg.cl2
8	6.11777e-06	IGT37.TCGTACCCATTGGGCC	TRAV13D-2*01	TRAV13D-2	TRAJ13	CAIEGSGTYQRF	TRBV1	TRBJ2-7	CTCSADHSYEQYF	IGT37	Ileum LP E6.5	Treg	Treg.cl2
9	0.000227575	IGT37.AAAGCAACAATGGACG	TRAV19*01	TRAV19	TRAJ57	CAADNQGGSAKLIF	TRBV13-2	TRBJ2-4	CASGRSQNTLYF	IGT37	Large intestine LP E18.5	Treg	Treg.cl2
9	0.00235181	IGT90.AAGGTTCCACAGAGGT	TRAV19*01	TRAV19	TRAJ57	CAAGNQGGSAKLIF	TRBV13-2	TRBJ2-4	CASGVHSQNTLYF	IGT90	spleen e12.5	Treg	Treg.prolif
9	0.0524439	IGT67.ACCCACTAGAACTCGG	TRAV19*01	TRAV19	TRAJ57	CAAGDQGGSAKLIF	TRBV13-2	TRBJ2-7	CASGVWGTYEQYF	IGT67	Lymph node	Treg	Treg.cl3
10	1.88246e-05	IGT90.GTGCTTCCACCAGATT	TRAV4D-4*01	TRAV4-4	TRAJ21	CAAGSMSNYNVLYF	TRBV16	TRBJ2-4	CASSLDWGQNTLYF	IGT90	placenta f1 e18.5	Treg	Treg.cl7
10	0.00189718	IGT27.CGAATGTAGGCATTGG	TRAV4-4/DV10*01	TRAV4-4	TRAJ50	CAAGASSSFSKLVF	TRBV16	TRBJ2-4	CASSFDWGGNTLYF	IGT27	No_mLns_M	Treg	Treg.cl8
10	0.00789187	IGT37.AACTCAGCATGAGCGA	TRAV4-4/DV10*01	TRAV4-4	TRAJ32	CAAFYGSSGNKLIF	TRBV16	TRBJ2-4	CASSSDWGQNTLYF	IGT37	Large intestine LP E18.5	Treg	Treg.cl2
10	0.00803782	IGT32.CTCATTAAGTCGCCGT	TRAV4D-4*01	TRAV4-4	TRAJ21	CAAGFMSNYNVLYF	TRBV16	TRBJ2-4	CASSLDWGSNTLYF	IGT32	DSS colon M2	Treg	Treg.cl4
10	0.0176646	IGT32.TATTACCCATAACCTG	TRAV4D-4*01	TRAV4-4	TRAJ21	CAAGSMSNYNVLYF	TRBV16	TRBJ2-4	CASSWDWGQNTLYF	IGT32	DSS colon M2	Treg	Treg.cl2
10	0.0773886	IGT9.CCCTCCTCAGGACCCT	TRAV4-4/DV10*01	TRAV4-4	TRAJ50	CAAEASSSFSKLVF	TRBV16	TRBJ2-7	CASSSDWGGLEQYF	IGT9	colon- LP	Treg	Treg.cl2
11	2.1356e-08	IGT37.GAGCAGAGTGGTACAG	TRAV8N-2*01	TRAV8N-2	TRAJ27	CATDFSNTGKLTF	TRBV15	TRBJ1-1	CASSLGGANTEVFF	IGT37	Ileum LP E18.5	Treg	Treg.cl8
11	2.47339e-06	IGT81.AGAGTGGTCATTGCGA	TRAV8N-2*01	TRAV8N-2	TRAJ27	CATDYTNTGKLTF	TRBV15	TRBJ1-1	CASSLGGANTEVFF	IGT81	Sec D3 Lung 2	Treg	Treg.cl4
11	5.53086e-06	IGT27.GTCATTTTCAGCTCTC	TRAV8N-2*01	TRAV8N-2	TRAJ27	CATDNTNTGKLTF	TRBV15	TRBJ1-1	CASSFGGSNTEVFF	IGT27	Ca_lung_F	Treg	Treg.cl4
11	0.00514727	IGT90.TCTATTGAGGTGTGGT	TRAV8D-2*01	TRAV8D-2	TRAJ27	CATDVTNTGKLTF	TRBV15	TRBJ1-1	CASRTANTEVFF	IGT90	placenta f2 e12.5	Treg	Treg.cl4
13	9.7492e-18	IGT37.TTAACTCTCTTGCATT	TRAV14-3*01	TRAV14-3	TRAJ57	CAALNQGGSAKLIF	TRBV16	TRBJ2-2	CASSYRTSNTGQLYF	IGT37	Large Intestine LP E6.5	Treg	Treg.cl7
13	2.49575e-15	IGT29.TACCTATTCCTCGCAT	TRAV14-3*01	TRAV14-3	TRAJ57	CAAENQGGSAKLIF	TRBV16	TRBJ2-2	CASSFRTANTGQLYF	IGT29	18m Female	Treg	Treg.cl3
13	9.74868e-14	IGT81.CATCAAGTCTTCGGTC	TRAV14-3*01	TRAV14-3	TRAJ57	CAAMNQGGSAKLIF	TRBV16	TRBJ2-2	CASSFRTGNTGQLYF	IGT81	Sec D30 LN 2	Treg	Treg.cl2
13	9.74868e-14	IGT56.GGATTACTCTCGCTTG	TRAV14-3*01	TRAV14-3	TRAJ57	CAALNQGGSAKLIF	TRBV16	TRBJ2-2	CASSYRTANTGQLYF	IGT56	KbDbKO naive F2	Treg	Treg.cl3
14	5.21405e-09	IGT37.TGCCCTATCGTCTGAA	TRAV8D-2*01	TRAV8D-2	TRAJ21	CATERSNYNVLYF	TRBV16	TRBJ2-5	CASSPDWGQDTQYF	IGT37	Large Intestine LP E6.5	Treg	Treg.cl4
14	7.04565e-09	IGT9.CTGCTGTGTTAGAACA	TRAV8D-2*01	TRAV8D-2	TRAJ21	CATEGSNYNVLYF	TRBV16	TRBJ2-5	CASSPDWGRDTQYF	IGT9	SI LP	Treg	Treg.cl8
14	9.70284e-08	IGT28.CATATTCTCACATACG	TRAV8D-2*01	TRAV8D-2	TRAJ21	CATERSNYNVLYF	TRBV16	TRBJ2-5	CASSSDWGQDTQYF	IGT28	Tmuris_Colon_LP_F	Treg	Treg.cl2
14	9.70284e-08	IGT28.CATGGCGCAAGGGTCA	TRAV8D-2*01	TRAV6-6	TRAJ21	CALGPSNTNKVVF	TRBV16	TRBJ2-5	CASSSDWGQDTQYF	IGT28	Tmuris_Colon_LP_F	Treg	Treg.cl2
14	3.09242e-07	IGT7.TACCTTACACATCTTT	TRAV8D-2*01	TRAV12-2	TRAJ21	CALSHYGNEKITF	TRBV16	TRBJ2-5	CASSLDWGQDTQYF	IGT7	LN-inguinal	Treg	Treg.cl7
14	3.09242e-07	IGT9.CGACCTTTCAGCTGGC	TRAV8D-2*01	TRAV8D-2	TRAJ21	CATEVSNYNVLYF	TRBV16	TRBJ2-5	CASSLDWGQDTQYF	IGT9	SI LP	Treg	Treg.cl8
14	9.69297e-07	IGT20.AGTGGGACACAACGTT	TRAV8D-2*01	TRAV7-5	TRAJ21	CAVSLNTGGLSGKLTF	TRBV16	TRBJ2-5	CASSLDWGRDTQYF	IGT20	Colon LP M	Treg	Treg.prolif
