## Supplementary material for "The αβTCR repertoire at scale in the immgenT dataset": Table S4

### Sheet: A. Fq TRV and TRJ
Table S4A: TRA and TRB genes frequency in full dataset excluding transgenics IGTs
TRA genes	productive fq (%)	unproductive fq (%)		TRB genes	productive fq (%)	unproductive fq (%)
TRAV6-6|TRAV6D-6	3.55101	3.68453		TRBV1	6.27379	4.19901
TRAV7-2|TRAV7D-2	3.51647	1.91185		TRBV12-1	3.80335	4.05188
TRAV6D-7|TRAV6N-7	3.09373	3.67627		TRBV12-2	3.65639	2.41552
TRAV13-1	3.08068	2.99456		TRBV13-1	6.22049	5.07574
TRAV3D-3|TRAV3N-3	2.9512	5.85113		TRBV13-2|Chim	7.53294	2.61218
TRAV11|TRAV11D	2.70401	1.13343		TRBV13-2|True	3.30468	0.50292
TRAV12-2	2.66946	2.66904		TRBV13-2|uncl	0.447994	1.52077
TRAV12D-2|TRAV12N-2	2.4929	3.72345		TRBV13-3	6.06715	3.07757
TRAV4D-4|TRAV4N-4	2.35011	1.67714		TRBV14	2.55809	2.22486
TRAV13D-2|TRAV13N-2	2.2759	2.67966		TRBV15	4.24759	7.62036
TRAV16N	2.15307	0.963591		TRBV16	6.21805	4.07891
TRAV4-4/DV10	2.1518	1.57453		TRBV17	2.34807	3.66906
TRAV6-7/DV9	2.14821	2.1324		TRBV19	6.16231	4.3131
TRAV14N-3	2.09217	1.24901		TRBV2	3.37412	1.39767
TRAV14D-1|TRAV14N-1	2.0827	1.08507		TRBV20	4.21775	2.59867
TRAV7-5	2.07682	2.11353		TRBV21	0.040539	0.300251
TRAV10	2.03588	1.46013		TRBV23	0.762171	1.15747
TRAV12D-3|TRAV12N-3	1.88464	0.88339		TRBV26	3.41447	2.69475
TRAV14-2	1.82604	0.851546		TRBV29	3.92947	2.70076
TRAV5-4	1.7851	1.17117		TRBV3	8.22886	4.0774
TRAV7-4	1.67635	1.2384		TRBV30	0.352089	0.345288
TRAV7-3	1.5246	0.756012		TRBV31	5.55685	10.9516
TRAV21/DV12	1.39359	1.2667		TRBV4	4.10908	10.3842
TRAV14D-2|TRAV14N-2	1.38003	0.63689		TRBV5	7.17334	5.35197
TRAV12-3	1.34292	1.44716		TRBV24 (P)	0.000375361	12.6586
TRAV6-5	1.29225	2.22322		TRAV10|TRAV10D|TRAV5D-4|TRAV5N-4	0	0.00150125
TRAV4-3	1.27485	1.9319		TRBV13-1|TRBV8	0	0.00150125
TRAV9D-3|TRAV9N-3	1.23647	1.23958		TRAV10|TRAV10D|TRAV10N	0	0.00300251
TRAV3-3	1.21446	1.972		TRAV5-4|TRAV5D-4|TRAV5N-4	0	0.0015
TRAV14-3	1.20807	0.467053		TRBJ1-1	10.0473	8.30193
TRAV16	1.20781	0.415158		TRBJ1-2	6.10488	7.23604
TRAV13-2	1.19297	1.52854		TRBJ1-3	5.20589	5.15681
TRAV14D-3/DV8	1.1858	0.462335		TRBJ1-4	6.7002	6.19417
TRAV14-1	1.16149	0.697041		TRBJ1-5	3.07702	3.08958
TRAV12-1	1.13411	1.98497		TRBJ1-6	3.15735	4.32962
TRAV5D-4|TRAV5N-4	1.13411	0.873955		TRBJ2-1	11.0292	11.2594
TRAV9-4	1.1098	1.09451		TRBJ2-2	5.6139	5.1448
TRAV19	1.06707	1.12281		TRBJ2-3	8.40922	8.1383
TRAV8N-2	1.05683	0.560227		TRBJ2-4	9.27255	9.63655
TRAV7D-5|TRAV7N-5	1.01589	1.44834		TRBJ2-5	12.1994	12.8417
TRAV6N-6	1.00156	0.868058		TRBJ2-7	19.168	18.542
TRAV16D/DV11	0.980578	0.441105		TRBJ1-1|TRBJ1-2	0.0118236	0.0480401
TRAV9-1	0.964713	0.331419		TRBJ1-7	0.000563042	0.0135113
TRAV8D-2	0.960618	0.449361		TRBJ2-4|TRBJ2-5	0.00206449	0.01201
TRAV7-6	0.926329	0.535459		TRBJ2-6	0.000563042	0.0390326
TRAV10N	0.925049	0.713553		TRBJ1-6|TRBJ1-7|TRBJ2-4|TRBJ2-6	0	0.00450376
TRAV13N-1	0.924282	1.01902		TRBJ1-1|TRBJ1-2	0	0.0150125
TRAV9-2	0.916861	0.994256		TRBJ2-3|TRBJ2-4	0	0.00300251
TRAV7D-6|TRAV7N-6	0.905601	0.672273
TRAV8-1	0.895366	0.981283
TRAV13-4/DV7	0.892039	1.27732
TRAV9N-4	0.883851	1.46839
TRAV7D-3	0.877197	0.396287
TRAV4D-3|TRAV4N-3	0.729292	0.665196
TRAV5-1	0.688093	0.619199
TRAV1	0.653804	1.92482
TRAV6-4	0.610814	0.386852
TRAV13N-4	0.60237	2.00856
TRAV17	0.595716	0.384493
TRAV13D-1	0.58676	0.561407
TRAV7D-4	0.521508	0.319624
TRAV12D-1|TRAV12N-1	0.494127	0.768986
TRAV6N-5	0.461885	0.764268
TRAV7-1	0.453952	0.259474
TRAV6-2	0.448067	0.442285
TRAV6D-4	0.447811	0.235885
TRAV10D	0.435272	0.313727
TRAV6-1	0.427595	0.508333
TRAV8D-1	0.426828	0.49418
TRAV4-2	0.425804	0.597969
TRAV6-3	0.413777	0.501256
TRAV2	0.385117	0.412799
TRAV3-1	0.328309	0.47295
TRAV7N-4	0.305279	0.168658
TRAV6D-5	0.285064	0.386852
TRAV13N-3	0.283528	0.967129
TRAV6-3|TRAV6D-3	0.276875	0.373878
TRAV13D-3	0.271757	1.33629
TRAV13D-4	0.2454	0.600328
TRAV15D-1/DV6D-1|TRAV15N-1	0.241818	0.517768
TRAV9D-2|TRAV9N-2	0.239003	0.509512
TRAV9D-1	0.231838	0.063689
TRAV15D-2/DV6D-2|TRAV15N-2	0.214949	0.362084
TRAV6D-3	0.204969	0.241782
TRAV15-1/DV6-1	0.194478	0.495359
TRAV3-4	0.182451	0.198144
TRAV10|TRAV10D	0.166586	0.148608
TRAV8-2	0.161468	1.16999
TRAV9-1|TRAV9D-1	0.154559	0.247679
TRAV6-5|TRAV6N-5	0.144579	0.330239
TRAV15-2/DV6-2	0.138949	0.550792
TRAV13-5	0.0777911	0.294857
TRAV18	0.0248215	0.0377416
TRAV13-1|TRAV13D-1	0.0148417	0.0141531
TRAV20	0.00230303	0.459976
TRAV8-1|TRAV8D-1	0.00153535	0.0047177
TRAV3-3|TRAV3D-3|TRAV3N-3	0.00127946	0.0047177
TRAV12-3|TRAV12D-3|TRAV12N-3	0.00102357	0.0047177
TRAV11N	0.000511784	0.39039
TRAV7-3|TRAV7D-3	0.000511784	0.00117943
TRAV16D/DV11|TRAV16N	0.000511784	0.00353828
TRAV7-4|TRAV7D-4	0.000511784	0.00589713
TRAV14-3|TRAV14N-3	0.000511784	0
TRAV5-4|TRAV5D-4|TRAV5N-4	0.000255892	0.00117943
TRAV16|TRAV16N	0.000255892	0
TRAV12-2|TRAV12D-2|TRAV12N-2	0.000255892	0
TRAV10D|TRAV10N	0.000255892	0
TRAV11|TRAV11D|TRAV11N	0.000255892	0.00117943
TRAV14-3|TRAV14D-3/DV8|TRAV14N-3	0.000255892	0
TRAV13D-3|TRAV13N-3	0.000255892	0.00353828
TRAV9-2|TRAV9D-2|TRAV9N-2	0.000255892	0
TRAV12-1|TRAV12D-1|TRAV12N-1	0.000255892	0.0047177
TRAV4D-2	0	0.357366
TRAV12-1|TRAV12-3|TRAV12D-3|TRAV12N-3	0.000767676	0.0106
TRAV12-1|TRAV12D-1|TRAV12D-3|TRAV12N-1|TRAV12N-3	0.00102357	0
TRAV6-6|TRAV6D-6|TRAV6N-5	0.00153535	0.0142
TRAV9-4|TRAV9D-2|TRAV9N-2	0.000255892	0.0024
TRAV12-1|TRAV12D-3|TRAV12N-3	0.000255892	0
TRAV6-6|TRAV6D-6|TRAV6D-7|TRAV6N-5|TRAV6N-7	0.000255892	0.0035
TRAV12-1|TRAV12-3|TRAV12D-1|TRAV12D-3|TRAV12N-1|TRAV12N-3	0.000255892	0
TRAV14-3|TRAV14D-1|TRAV14N-1	0.000255892	0.0024
TRAV12-1|TRAV12-3|TRAV12D-1|TRAV12N-1	0.000767676	0.0047
TRAV15-2/DV6-2|TRAV15D-2/DV6D-2|TRAV15N-2	0.000255892	0.0012
TRAV3-1|TRAV3D-3|TRAV3N-3	0	0.0106148
TRAV7-5|TRAV7D-5|TRAV7N-5	0	0.00235885
TRAV6-5|TRAV6-6|TRAV6D-6|TRAV6N-5	0	0.00353828
TRAV13-4/DV7|TRAV13D-4	0	0.00707656
TRAV13D-1|TRAV13N-1	0	0.00235885
TRAV14-1|TRAV14-2|TRAV14-3|TRAV14D-1|TRAV14D-2|TRAV14N-1|TRAV14N-2|TRAV14N-3	0	0.00117943
TRAV9-2|TRAV9D-2|TRAV9N-2|TRAV9N-4	0	0.00117943
TRAV6D-7|TRAV6N-5|TRAV6N-7	0	0.00117943
TRAV14-2|TRAV14D-1|TRAV14D-2|TRAV14D-3/DV8|TRAV14N-1|TRAV14N-2	0	0.00117943
TRAV12-1|TRAV12-3	0	0.00353828
TRAV7-2|TRAV7-3|TRAV7D-2|TRAV7D-3	0	0.00117943
TRAV9-1|TRAV9-4|TRAV9D-1	0	0.00117943
TRAV4-3|TRAV4D-3|TRAV4N-3	0	0.00117943
TRAV6-5|TRAV6-7/DV9	0	0.00235885
TRAV14D-1|TRAV14N-1|TRAV14N-3	0	0.00117943
TRAV13-4/DV7|TRAV13D-2|TRAV13N-2	0	0.00117943
TRAV4-3|TRAV4D-4|TRAV4N-4	0	0.00117943
TRAV14-3|TRAV14D-3/DV8	0	0.00117943
TRAV4-3|TRAV4-4/DV10	0	0.00117943
TRAV13D-1|TRAV13D-3|TRAV13N-1|TRAV13N-3|TRAV13N-4	0	0.00117943
TRAV14-1|TRAV14-3|TRAV14D-3/DV8|TRAV14N-3	0	0.00117943
TRAV6-6|TRAV6D-6|TRAV6N-6	0	0.00117943
TRAV12-2|TRAV12-3|TRAV12D-3|TRAV12N-3	0	0.00117943
TRAV15-1/DV6-1|TRAV15-1/DV6-1	0	0.00117943
TRAV15D-2/DV6D-2	0	0.00235885
TRAV4-3|TRAV4-4/DV10|TRAV4D-3|TRAV4N-3	0	0.00117943
TRAV9-2|TRAV9-4|TRAV9D-2|TRAV9N-2	0	0.00117943
TRAJ11	1.01589	0.886928
TRAJ12	3.14568	3.08892
TRAJ13	1.95553	1.81868
TRAJ15	3.22066	3.04882
TRAJ16	1.12337	1.70073
TRAJ17	2.43046	3.1703
TRAJ18	4.40723	2.16543
TRAJ2	0.690652	1.04261
TRAJ21	3.15719	3.46162
TRAJ22	5.1749	3.52295
TRAJ23	4.34684	4.61981
TRAJ24	1.02613	1.15702
TRAJ26	3.41181	3.16794
TRAJ27	3.52184	3.69632
TRAJ28	0.763581	1.11456
TRAJ30	3.44789	2.8778
TRAJ31	5.14189	5.91128
TRAJ32	2.55943	5.78744
TRAJ33	2.53	1.91185
TRAJ34	3.14363	4.04661
TRAJ35	0.618235	1.20184
TRAJ37	3.52901	3.72463
TRAJ38	0.961386	1.00251
TRAJ39	2.53282	2.09584
TRAJ4	1.38412	1.88944
TRAJ40	3.11983	2.06046
TRAJ42	2.61573	2.96744
TRAJ43	2.22191	2.28809
TRAJ44	1.39896	1.12989
TRAJ45	1.55685	2.04866
TRAJ47	1.06937	0.845649
TRAJ48	2.15512	1.90831
TRAJ49	3.26825	2.48033
TRAJ5	0.64843	0.76073
TRAJ50	1.69708	1.32332
TRAJ52	1.90051	1.74437
TRAJ53	1.40024	1.40352
TRAJ56	2.07528	2.19963
TRAJ57	1.90972	1.3127
TRAJ58	1.41278	1.14876
TRAJ6	1.64052	2.08523
TRAJ7	1.78613	1.61699
TRAJ9	2.8033	2.24445
TRDJ1	0.0680672	0
TRDJ2	0.00153535	0.00707656
TRAJ60	0.000255892	0
TRAJ25	0.000767676	0.142711
TRAJ36	0.000255892	0
TRAJ59	0.000255892	0
TRAJ20	0.0030707	0.0047177
TRAJ61	0.000255892	0.00589713
TRAJ3	0.000255892	0
TRAJ46	0.00127946	0
TRAJ29	0.000255892	0.0318445
TRAJ54	0	0.00589713
TRAJ41	0	0.00589713
TRAJ15|TRAJ27	0.000255892	0
TRAJ17|TRAJ18	0.00102357	0
TRAJ25|TRAJ27|TRAJ31	0.000255892	0
TRAJ19|TRAJ25	0.000255892	0
TRAJ22|TRAJ28	0.000255892	0
TRAJ15|TRDJ2	0.000255892	0
TRAJ34|TRAJ40	0.000255892	0
TRAJ2|TRAJ42	0.000255892	0
TRAJ19|TRAJ30	0.000255892	0
TRAJ22|TRAJ34|TRAJ40	0.000255892	0
TRAJ2|TRAJ24|TRAJ35|TRAJ44|TRAJ57	0.000255892	0
TRAJ25|TRAJ33	0	0.00117943
TRAJ12|TRAJ17|TRAJ28|TRAJ3|TRAJ33	0	0.00117943
TRAJ18|TRDJ1	0	0.00117943
TRAJ38|TRAJ53|TRAJ59	0	0.00117943
TRAJ16|TRAJ50	0	0.00117943
TRAJ27|TRAJ52	0	0.00117943
TRAJ15|TRAJ37	0	0.00117943
TRAJ25|TRAJ9	0	0.00117943
TRAJ30|TRAJ4	0	0.00353828
TRAJ47|TRAJ49|TRAJ53	0	0.00117943
TRAJ34|TRAJ40|TRDJ1	0	0.00117943
TRAJ40|TRAJ61	0	0.00117943
TRAJ25|TRAJ26	0	0.00353828
TRAJ5|TRAJ6	0	0.00117943
TRAJ19	0	0.00117943
TRAJ20|TRAJ31|TRAJ56|TRAJ58	0	0.00117943
TRAJ11|TRAJ17	0	0.00117943
TRAJ15|TRAJ23	0	0.00117943
TRAJ23|TRAJ32	0	0.00117943
TRAJ47|TRAJ49|TRAJ53	0	0.00235885
TRAJ29|TRAJ50|TRAJ9	0	0.00117943
TRAJ19|TRAJ61	0	0.00117943
TRAJ27|TRAJ30	0	0.00117943
TRAJ38|TRAJ47	0	0.00117943

### Sheet: B. Trimming TRV and TRJ
Table S4B: Number of nucleotides trimmed at each TRV and TRJ genes in productive sequences. The transgenics IGTs were excluded.
TRA genes	min	max	mean	95% CI (+/-)		TRB genes	min	max	mean	95% CI (+/-)
TRAV1	0	13	1.72423	0.114072		TRBV1	0	14	2.16415	0.0296644
TRAV10	0	12	1.65814	0.0499626		TRBV12-1	0	13	1.76276	0.0330108
TRAV10|TRAV10D	0	7	1.32039	0.16484		TRBV12-2	0	12	1.65302	0.032275
TRAV10D	0	12	1.70386	0.108824		TRBV13-1	0	14	2.34438	0.0300473
TRAV10N	0	11	1.55525	0.0719239		TRBV13-2|Chim	0	15	2.02679	0.0189595
TRAV11|TRAV11D	0	12	1.31461	0.024811		TRBV13-2|True	0	12	2.02574	0.0390153
TRAV11N	2	2	2			TRBV13-2|uncl	0	15	2.07722	0.083813
TRAV12-1	0	13	2.64205	0.0872372		TRBV13-3	0	13	2.79826	0.0302241
TRAV12-1|TRAV12-3|TRAV12D-1|TRAV12N-1	0	3	1.5	2.94		TRBV14	0	14	3.14579	0.0431016
TRAV12-1|TRAV12-3|TRAV12D-3|TRAV12N-3	0	5	2.5	4.9		TRBV15	0	14	3.99017	0.0378939
TRAV12-1|TRAV12D-1|TRAV12D-3|TRAV12N-1|TRAV12N-3	6	6	6			TRBV16	0	14	2.87217	0.0321003
TRAV12-1|TRAV12D-3|TRAV12N-3	3	3	3			TRBV17	0	15	3.04854	0.0579191
TRAV12-2	0	13	2.77109	0.0621308		TRBV19	0	13	3.05651	0.0302657
TRAV12-3	0	13	2.68743	0.0805031		TRBV2	0	15	1.54502	0.0371692
TRAV12-3|TRAV12D-3|TRAV12N-3	2	2	2			TRBV20	0	12	2.30227	0.0400017
TRAV12D-1|TRAV12N-1	0	13	3.29803	0.14167		TRBV21	0	12	3.03571	0.707675
TRAV12D-2|TRAV12N-2	0	13	2.90836	0.0637118		TRBV23	0	14	2.70817	0.0989287
TRAV12D-3|TRAV12N-3	0	13	2.71559	0.0713357		TRBV26	0	13	3.42114	0.0417875
TRAV13-1	0	12	2.661	0.0551363		TRBV29	0	15	3.8602	0.0438689
TRAV13-1|TRAV13D-1	7	12	7.91892	0.470503		TRBV3	0	12	3.2353	0.0237048
TRAV13-2	0	12	3.27951	0.0900419		TRBV30	0	12	2.72973	0.130429
TRAV13-4/DV7	0	12	2.88611	0.0996261		TRBV31	0	12	1.58777	0.0282442
TRAV13-5	0	12	2.2266	0.378793		TRBV4	3	15	4.63469	0.0214686
TRAV13D-1	0	12	2.763	0.124033		TRBV5	0	13	1.7833	0.0262966
TRAV13D-2|TRAV13N-2	0	12	3.38802	0.0645816		TRBJ1-1	0	19	2.39218	0.0283756
TRAV13D-3	0	12	3.15686	0.214557		TRBJ1-1|TRBJ1-2	0	1	0.0434783	0.0852174
TRAV13D-3|TRAV13N-3	3	3	3			TRBJ1-2	0	19	1.61389	0.0267218
TRAV13D-4	0	12	2.86246	0.179376		TRBJ1-3	0	18	1.33036	0.0303359
TRAV13N-1	0	12	2.73859	0.0984869		TRBJ1-4	0	20	2.75826	0.0358501
TRAV13N-3	0	12	3.33333	0.190451		TRBJ1-5	0	20	2.5864	0.0530952
TRAV13N-4	0	12	2.80438	0.124994		TRBJ1-6	0	24	3.98263	0.0618449
TRAV14-1	0	12	1.61085	0.0671995		TRBJ2-1	0	21	3.03161	0.0259238
TRAV14-2	0	11	1.73521	0.0548184		TRBJ2-2	0	21	1.94334	0.0283769
TRAV14-3	0	12	1.62229	0.0694611		TRBJ2-3	0	19	1.018	0.0196015
TRAV14-3|TRAV14D-1|TRAV14N-1	1	1	1			TRBJ2-4	0	20	1.85332	0.0285704
TRAV14-3|TRAV14N-3	5	5	5			TRBJ2-4|TRBJ2-5	0	0	0	0
TRAV14D-1|TRAV14N-1	0	12	1.82033	0.0500049		TRBJ2-5	0	20	2.8022	0.0230852
TRAV14D-2|TRAV14N-2	0	12	1.71323	0.0618362		TRBJ2-7	0	18	3.38933	0.0206507
TRAV14D-3/DV8	0	12	1.50719	0.0634161
TRAV14N-3	0	12	1.61093	0.0489815
TRAV15-1/DV6-1	0	13	1.66377	0.163125
TRAV15-2/DV6-2	0	13	2.44062	0.270957
TRAV15D-1/DV6D-1|TRAV15N-1	0	12	1.74919	0.151565
TRAV15D-2/DV6D-2|TRAV15N-2	0	12	2.37653	0.173013
TRAV16	0	13	1.89498	0.070004
TRAV16D/DV11	0	14	1.90922	0.0821263
TRAV16N	0	15	1.99281	0.0553146
TRAV17	0	13	1.83376	0.11192
TRAV18	0	9	1.70588	0.577931
TRAV19	0	12	1.93629	0.0715097
TRAV2	0	13	1.76606	0.131834
TRAV20	0	5	1.75	1.42257
TRAV21/DV12	0	14	2.72371	0.0824605
TRAV3-1	0	11	1.82105	0.125929
TRAV3-3	0	12	1.67129	0.0620584
TRAV3-3|TRAV3D-3|TRAV3N-3	0	3	0.75	1.47
TRAV3-4	0	9	1.72862	0.162603
TRAV3D-3|TRAV3N-3	0	12	1.76037	0.0419249
TRAV4-2	0	12	3.67496	0.137916
TRAV4-3	0	12	2.23787	0.0706023
TRAV4-4/DV10	0	12	2.18883	0.0524154
TRAV4D-3|TRAV4N-3	0	12	2.01205	0.0916155
TRAV4D-4|TRAV4N-4	0	12	2.17742	0.0505481
TRAV5-1	0	12	1.85174	0.0899423
TRAV5-4	0	12	1.72095	0.0584047
TRAV5-4|TRAV5D-4|TRAV5N-4	1	1	1
TRAV5D-4|TRAV5N-4	0	12	1.66825	0.0685467
TRAV6-1	0	13	2.02029	0.12759
TRAV6-2	0	13	1.81001	0.115629
TRAV6-3	0	2	0.348558	0.0348984
TRAV6-3|TRAV6D-3	3	13	4.18983	0.136479
TRAV6-4	0	13	2.54327	0.10002
TRAV6-5	0	12	1.51083	0.0450642
TRAV6-5|TRAV6N-5	4	13	6.72796	0.158541
TRAV6-6|TRAV6D-6	0	13	1.6398	0.0370274
TRAV6-6|TRAV6D-6|TRAV6N-5	3	3	3	0
TRAV6-7/DV9	0	13	1.62765	0.0493721
TRAV6D-3	0	2	0.599665	0.0646667
TRAV6D-4	0	10	2.6221	0.115382
TRAV6D-5	0	11	1.94545	0.143866
TRAV6D-7|TRAV6N-7	0	13	2.3473	0.0633014
TRAV6N-5	0	10	1.70905	0.0793523
TRAV6N-6	0	13	2.22214	0.0888938
TRAV7-1	0	12	2.63815	0.136621
TRAV7-2|TRAV7D-2	0	12	1.83017	0.0380575
TRAV7-3	0	12	2.78914	0.0737593
TRAV7-3|TRAV7D-3	2	2	2	0
TRAV7-4	0	14	4.18782	0.0806774
TRAV7-4|TRAV7D-4	4	5	4.5	0.98
TRAV7-5	0	12	2.26645	0.0590262
TRAV7-6	0	12	2.2684	0.0847608
TRAV7D-3	0	12	2.88798	0.0950026
TRAV7D-4	0	13	4.2048	0.145454
TRAV7D-5|TRAV7N-5	0	12	2.38256	0.0920375
TRAV7D-6|TRAV7N-6	0	12	2.77495	0.0910634
TRAV7N-4	0	13	3.91166	0.186154
TRAV8-1	0	11	3.29342	0.0959937
TRAV8-1|TRAV8D-1	0	7	4	3.48785
TRAV8-2	0	12	3.78102	0.255803
TRAV8D-1	0	12	3.39613	0.141388
TRAV8D-2	0	12	2.75862	0.091913
TRAV8N-2	0	12	3.39184	0.0888697
TRAV9-1	0	12	1.20852	0.065863
TRAV9-1|TRAV9D-1	0	12	2.3217	0.253705
TRAV9-2	0	11	1.46672	0.0798611
TRAV9-2|TRAV9D-2|TRAV9N-2	9	9	9
TRAV9-4	0	11	1.33423	0.0714593
TRAV9D-1	0	9	1.17969	0.132123
TRAV9D-2|TRAV9N-2	0	12	2.2272	0.239908
TRAV9D-3|TRAV9N-3	0	12	1.49225	0.0619004
TRAV9N-4	0	12	1.5859	0.0772448
TRAJ11	0	19	1.32345	0.058803
TRAJ12	0	18	1.45677	0.0362468
TRAJ13	0	23	1.34799	0.0476338
TRAJ15	0	15	3.09796	0.0464082
TRAJ16	0	20	2.07986	0.0724569
TRAJ17	0	22	3.70196	0.0675536
TRAJ18	0	27	3.04845	0.0323126
TRAJ2	0	19	2.67859	0.113342
TRAJ21	0	20	1.51457	0.0467599
TRAJ22	0	25	1.29063	0.0301307
TRAJ23	0	25	2.34505	0.0435691
TRAJ24	0	22	2.48902	0.074843
TRAJ26	0	22	3.56126	0.0514984
TRAJ27	0	23	2.09955	0.0431336
TRAJ28	0	15	2.768	0.0989478
TRAJ30	0	24	1.73935	0.040759
TRAJ31	0	23	2.93843	0.0453456
TRAJ32	0	18	3.9147	0.0602548
TRAJ33	0	23	2.35789	0.0505712
TRAJ34	0	20	2.11247	0.0497142
TRAJ35	0	18	3.65728	0.126966
TRAJ37	0	23	1.47514	0.0324477
TRAJ38	0	27	1.5295	0.0844276
TRAJ39	0	23	4.57497	0.0666628
TRAJ4	0	23	3.241	0.0829402
TRAJ40	0	25	3.47085	0.055734
TRAJ42	0	24	3.29528	0.0609503
TRAJ43	0	23	2.50783	0.0580248
TRAJ44	0	16	2.26973	0.0616057
TRAJ45	0	26	3.92045	0.0876982
TRAJ47	0	19	1.74327	0.0789348
TRAJ48	0	26	3.46959	0.0715774
TRAJ49	0	23	2.14089	0.0419384
TRAJ5	0	16	2.04636	0.105481
TRAJ50	0	29	2.0153	0.0598066
TRAJ52	0	25	3.58987	0.0717125
TRAJ53	0	22	3.5555	0.0849993
TRAJ56	0	23	2.88996	0.064894
TRAJ57	0	19	2.98322	0.0632671
TRAJ58	0	23	3.54819	0.0922929
TRAJ6	0	25	2.62352	0.0707809
TRAJ7	0	15	1.64924	0.0547441
TRAJ9	0	20	2.43459	0.0506711
TRDJ1	0	2	1.25	0.938279

### Sheet: C. Nucleotides added and trimme
Table S4C: Average number of nucleotides added and trimmed in productives TRA and TRB. IGTs containing samples from TCR transgenics were excluded.
		min	max	mean	95% CI (+/-)
N-nucleotides added	TRA	0	20	2.25	0.007
	TRB	0	22	2.666	0.009
P-nucleotides added	TRA	0	9	0.411	0.003
	TRB	0	14	0.664	0.004
3' V-GENE trimming	TRA	0	15	2.202	0.009
	TRB	0	15	2.662	0.008
5'J-GENE trimming	TRA	0	29	2.57	0.009
	TRB	0	21	2.43	0.009
