## Supplementary material for "The αβTCR repertoire at scale in the immgenT dataset": Table S6

### Sheet: A Recurring TCRa joins, mouse
Table S6A: Characteristics of "AJ" TCRa with over-represented amino-acid junctions
												Representation among
odbID	VaJa	Total VaJa occurrence	Main TCRa junction	Frequency of the Main TCRa junction	OLGA Pgen	-log10(pval)	Nb of different nuc.l junctions encoding the canonical join	Freq of the main TCRa nucleotide junction	Nb among 10K Tcells	MostFreqVB	MainOrgan	CD4	Treg	CD8	NonConv	N region addition in predominant nucleotide join	Nb.in10K.DP	Most frequent Nuc junction sequence
4	TRAV11.TRAJ18	8736	CVVGDRGSALGRLHF	0.924	1.41254e-05	15	23	0.4	269.8	TRBV13-2/0.44	spleen/1742	29	25	66	5542		0	TGTGTGGTGGGCGATAGAGGTTCAGCCTTAGGGAGGCTGCATTTT
2	TRAV1.TRAJ33	493	CAVRDSNYQLIW	0.704	4.7863e-05	15	4	0.96	11.6	TRBV13-3/0.29	spleen/124	8	2	19	398		0	TGTGCTGTGAGGGATAGCAACTATCAGTTGATCTGG
1	TRAV1.TRAJ18	53	CAVRDRGSALGRLHF	0.434	8.31764e-07	0	4	0.83	0.77	TRBV13-2/0.17	spleen/12	13	3	11	8		0	TGTGCTGTGAGGGATAGAGGTTCAGCCTTAGGGAGGCTGCATTTT
19	TRAV14-1.TRAJ48	135	CAALYGNEKITF	0.4	4.0738e-06	12.9	5	0.89	1.81	TRBV13-3/0.22	tumor/31	18	6	79	2	TCT	0	TGTGCAGCTCTCTATGGAAATGAGAAAATAACTTTT
78	TRAV9-2.TRAJ13	79	CVLSANSGTYQRF	0.342	7.76247e-07	9.2	7	0.3	0.9	TRBV1/0.19	spleen/19	40	4	16	0		0	TGTGTTTTGAGCGCAAATTCTGGGACTTACCAGAGGTTT
81	TRAV9D-3.TRAJ2	192	CAVSMNTGGLSGKLTF	0.328	4.36516e-06	8	3	0.95	2.11	TRBV14/0.54	small intestine IEL/39	11	3	40	15		0	TGTGCTGTGAGCATGAATACTGGAGGACTAAGTGGTAAATTAACATTC
22	TRAV14-2.TRAJ22	742	CAASASSGSWQLIF	0.326	9.33254e-06	2.9	11	0.82	8.09	TRBV13-2/0.13	spleen/193	191	27	308	6		3.79	TGTGCAGCAAGTGCATCTTCTGGCAGCTGGCAACTCATCTTT
72	TRAV8D-2.TRAJ18	83	CATDRGSALGRLHF	0.313	6.60693e-05	7.2	5	0.81	0.87	TRBV13-2/0.11	spleen/25	25	8	15	1		0	TGTGCTACAGATAGAGGTTCAGCCTTAGGGAGGCTGCATTTT
25	TRAV14-3.TRAJ22	865	CAASASSGSWQLIF	0.313	4.0738e-06	2.6	13	0.83	9.06	TRBV13-2/0.12	spleen/214	299	38	305	5		0	TGTGCAGCAAGTGCATCTTCTGGCAGCTGGCAACTCATCTTT
8	TRAV12-3.TRAJ18	67	CALSDRGSALGRLHF	0.313	5.88844e-05	0	8	0.52	0.7	TRBV13-2/0.22	spleen/24	28	5	17	0		0	TGTGCTCTGAGTGATAGAGGTTCAGCCTTAGGGAGGCTGCATTTT
20	TRAV14-2.TRAJ13	231	CAASANSGTYQRF	0.303	1.1749e-06	7.5	5	0.83	2.34	TRBV13-2/0.14	spleen/66	116	12	43	1		1.9	TGTGCAGCAAGTGCAAATTCTGGGACTTACCAGAGGTTT
15	TRAV13-4.TRAJ56	269	CAMATGGNNKLTF	0.297	1.28825e-06	7.1	3	0.94	2.68	TRBV13-2/0.13	spleen/66	120	10	39	3		1.9	TGTGCTATGGCTACTGGAGGCAATAATAAGCTGACTTTT
27	TRAV14D-1.TRAJ13	244	CAASANSGTYQRF	0.287	NA	6.5	3	0.93	2.34	TRBV3/0.14	spleen/58	130	25	27	1		0	TGTGCAGCAAGTGCAAATTCTGGGACTTACCAGAGGTTT
26	TRAV14-3.TRAJ7	502	CAASDYSNNRLTL	0.269	2.75423e-07	1.9	9	0.81	4.51	TRBV3/0.11	spleen/139	281	36	58	2		0	TGTGCAGCAAGTGACTACAGCAACAACAGACTTACTTTG
34	TRAV16.TRAJ38	138	CAMREGVGDNSKLIW	0.268	1.65959e-06	4.5	8	0.43	1.24	TRBV16/0.38	spleen/24	58	4	44	0		0	TGTGCTATGAGAGAGGGCGTTGGTGACAACAGTAAGCTGATTTGG
36	TRAV17.TRAJ58	173	CALEGQGTGSKLSF	0.266	2.69153e-06	4.7	5	0.54	1.54	TRBV13-2/0.14	spleen/65	88	12	29	1		0	TGTGCACTGGAGGGCCAAGGCACTGGGTCTAAGCTGTCATTT
69	TRAV7D-5.TRAJ40	95	CAVNTGNYKYVF	0.263	9.12011e-06	4.6	3	0.8	0.84	TRBV13-2/0.12	spleen/23	27	9	26	1	AC	0	TGTGCAGTGAACACAGGAAACTACAAATACGTCTTT
17	TRAV14-1.TRAJ22	169	CAASASSGSWQLIF	0.26	2.51189e-09	4.4	5	0.77	1.47	TRBV13-2/0.13	spleen/45	67	11	43	1		1.9	TGTGCAGCAAGTGCATCTTCTGGCAGCTGGCAACTCATCTTT
42	TRAV3-3.TRAJ13	289	CAVSANSGTYQRF	0.256	1.94984e-06	4.9	5	0.82	2.47	TRBV13-2/0.13	spleen/71	81	5	112	1		1.9	TGCGCAGTCAGTGCAAATTCTGGGACTTACCAGAGGTTT
13	TRAV13-2.TRAJ27	149	CAIDTNTGKLTF	0.255	6.76083e-06	4.2	3	0.89	1.27	TRBV16/0.11	spleen/28	44	5	43	2		0	TGTGCTATAGACACCAATACAGGCAAATTAACCTTT
7	TRAV12-2.TRAJ24	134	CASTTASLGKLQF	0.254	2.23872e-08	3.9	5	0.68	1.14	TRBV13-2/0.16	spleen/22	13	3	40	4	C	0	TGTGCTTCGACAACTGCCAGTTTGGGGAAACTGCAGTTT
43	TRAV3-3.TRAJ16	176	CAVSATSSGQKLVF	0.25	7.4131e-08	4	6	0.68	1.47	TRBV13-2/0.13	spleen/29	37	14	70	2		1.9	TGCGCAGTCAGTGCAACTTCAAGTGGCCAGAAGCTGGTTTTT
14	TRAV13-2.TRAJ50	161	CAIASSSFSKLVF	0.248	9.54993e-08	3.9	4	0.92	1.34	TRBV31/0.19	spleen/30	49	16	37	3		0	TGTGCTATAGCATCCTCCTCCTTCAGCAAGCTGGTGTTT
28	TRAV14D-1.TRAJ16	110	CAASATSSGQKLVF	0.245	3.23594e-07	3.6	4	0.7	0.9	TRBV13-1/0.11	spleen/36	56	6	25	1		1.9	TGTGCAGCAAGTGCAACTTCAAGTGGCCAGAAGCTGGTTTTT
66	TRAV7-5.TRAJ47	82	CAVSMDYANKMIF	0.244	2.34423e-09	3.8	1	1	0.67	TRBV12-2/0.1	spleen/16	22	3	37	1		0	TGTGCAGTGAGCATGGACTATGCAAACAAGATGATCTTT
38	TRAV19.TRAJ50	142	CAAGASSSFSKLVF	0.239	1.65959e-05	3.3	6	0.5	1.14	TRBV13-3/0.2	spleen/27	28	13	44	4		0	TGCGCAGCAGGTGCATCCTCCTCCTTCAGCAAGCTGGTGTTT
57	TRAV6-4.TRAJ40	131	CALVNTGNYKYVF	0.237	8.91251e-08	3.3	7	0.71	1.04	TRBV13-2/0.14	spleen/48	59	25	15	0		0	TGTGCTCTGGTTAATACAGGAAACTACAAATACGTCTTT
40	TRAV2.TRAJ30	76	CIVTDTNAYKVIF	0.237	3.38844e-08	3.5	1	1	0.6	TRBV3/0.14	spleen/13	15	2	24	0		0	TGCATTGTGACTGACACAAATGCTTACAAAGTCATCTTT
24	TRAV14-3.TRAJ13	344	CAASANSGTYQRF	0.23	3.23594e-05	1.4	4	0.94	2.64	TRBV13-2/0.12	spleen/99	175	20	47	1		3.79	TGTGCAGCAAGTGCAAATTCTGGGACTTACCAGAGGTTT
44	TRAV3-3.TRAJ22	834	CAVSASSGSWQLIF	0.223	6.30957e-06	1.4	4	0.87	6.22	TRBV13-2/0.12	spleen/191	166	35	303	16		3.79	TGCGCAGTCAGTGCATCTTCTGGCAGCTGGCAACTCATCTTT
21	TRAV14-2.TRAJ16	114	CAASATSSGQKLVF	0.219	2.81838e-05	2.7	3	0.76	0.84	TRBV3/0.18	spleen/29	57	7	26	0		0	TGTGCAGCAAGTGCAACTTCAAGTGGCCAGAAGCTGGTTTTT
52	TRAV5-4.TRAJ22	353	CAASASSGSWQLIF	0.215	6.0256e-05	1.3	5	0.89	2.54	TRBV13-2/0.1	spleen/92	140	22	88	2		1.9	TGTGCTGCAAGTGCATCTTCTGGCAGCTGGCAACTCATCTTT
29	TRAV14D-1.TRAJ22	417	CAASASSGSWQLIF	0.213	3.01995e-06	1.3	6	0.9	2.98	TRBV13-2/0.13	spleen/103	143	31	105	2		0	TGTGCAGCAAGTGCATCTTCTGGCAGCTGGCAACTCATCTTT
41	TRAV3-1.TRAJ22	99	CAVSASSGSWQLIF	0.212	6.91831e-05	2.7	4	0.81	0.7	TRBV13-2/0.2	spleen/28	17	4	42	1		0	TGCGCAGTCAGTGCATCTTCTGGCAGCTGGCAACTCATCTTT
10	TRAV12D-3.TRAJ23	491	CALSDRYNQGKLIF	0.212	1.77828e-05	1.2	6	0.3	3.48	TRBV5/0.09	spleen/149	90	21	219	3	G	0	TGTGCTCTGAGTGATCGTTATAACCAGGGGAAGCTTATCTTT
55	TRAV6-2.TRAJ22	101	CVLGASSGSWQLIF	0.208	2.75423e-08	2.5	5	0.38	0.7	TRBV3/0.1	spleen/25	35	8	20	3		0	TGTGTTCTGGGTGCATCTTCTGGCAGCTGGCAACTCATCTTT
11	TRAV12D-3.TRAJ33	157	CALSNYQLIW	0.204	5.88844e-07	2.4	6	0.62	1.07	TRBV13-2/0.12	spleen/56	27	2	99	2		0	TGTGCTCTGAGCAACTATCAGTTGATCTGG
80	TRAV9-4.TRAJ35	115	CAVSATGFASALTF	0.2	2.45471e-06	2.2	5	0.83	0.77	TRBV3/0.55	spleen/19	9	10	21	1		0	TGTGCTGTGAGCGCGACAGGCTTTGCAAGTGCGCTGACATTT
9	TRAV12-3.TRAJ22	216	CALSPASSGSWQLIF	0.199	3.54813e-05	2.6	7	0.26	1.44	TRBV13-2/0.25	small intestine IEL/57	30	7	42	5	CCC	0	TGTGCTCTGAGTCCCGCATCTTCTGGCAGCTGGCAACTCATCTTT
67	TRAV7-6.TRAJ47	126	CAVSMDYANKMIF	0.198	1.65959e-08	2.1	3	0.92	0.84	TRBV3/0.15	spleen/31	36	6	46	0		0	TGTGCAGTGAGCATGGACTATGCAAACAAGATGATCTTT
58	TRAV6-6.TRAJ18	294	CALGDRGSALGRLHF	0.197	1.20226e-05	2.5	10	0.53	1.94	TRBV13-2/0.12	spleen/77	121	22	55	20		0	TGTGCTCTGGGTGATAGAGGTTCAGCCTTAGGGAGGCTGCATTTT
74	TRAV8N-2.TRAJ18	140	CATDRGSALGRLHF	0.193	1.28825e-05	2	5	0.67	0.9	TRBV12-1/0.11	spleen/42	38	3	44	12		0	TGTGCTACTGATAGAGGTTCAGCCTTAGGGAGGCTGCATTTT
50	TRAV5-4.TRAJ13	187	CAASANSGTYQRF	0.193	1.34896e-05	2.1	4	0.83	1.2	TRBV13-2/0.14	spleen/41	91	14	26	2		0	TGTGCTGCAAGTGCAAATTCTGGGACTTACCAGAGGTTT
77	TRAV9-1.TRAJ22	224	CAVSASSGSWQLIF	0.192	9.77237e-06	2.4	6	0.63	1.44	TRBV19/0.08	spleen/58	95	23	38	1		1.9	TGTGCTGTGAGCGCATCTTCTGGCAGCTGGCAACTCATCTTT
76	TRAV9-1.TRAJ13	104	CAVSANSGTYQRF	0.192	2.69153e-05	2	6	0.45	0.67	TRBV3/0.12	spleen/33	46	7	13	0		0	TGTGCTGTGAGCGCAAATTCTGGGACTTACCAGAGGTTT
83	TRAV9D-3.TRAJ7	153	CAVSPDYSNNRLTL	0.19	1.77828e-05	2	4	0.69	0.97	TRBV12-1/0.12	spleen/45	15	3	74	2		0	TGTGCTGTGAGCCCGGACTACAGCAACAACAGACTTACTTTG
70	TRAV7D-5.TRAJ56	79	CAVSMATGGNNKLTF	0.19	1.86209e-05	2	3	0.87	0.5	TRBV13-3/0.15	spleen/25	41	3	17	0		0	TGTGCAGTGAGCATGGCTACTGGAGGCAATAATAAGCTGACTTTT
35	TRAV16.TRAJ43	281	CAMREGNNNNAPRF	0.189	2.81838e-06	2.3	6	0.79	1.77	TRBV3/0.12	spleen/71	70	20	105	4		0	TGTGCTATGAGAGAGGGCAATAACAACAATGCCCCACGATTT
73	TRAV8D-2.TRAJ30	86	CATDDTNAYKVIF	0.186	4.2658e-05	1.9	2	0.81	0.54	TRBV12-1/0.09	spleen/26	11	3	44	0		0	TGTGCTACAGATGACACAAATGCTTACAAAGTCATCTTT
3	TRAV10.TRAJ9	290	CAASNMGYKLTF	0.186	1.38038e-06	2.2	5	0.93	1.81	TRBV13-2/0.09	spleen/75	108	21	78	2		1.9	TGTGCAGCAAGCAACATGGGCTACAAACTTACCTTC
37	TRAV19.TRAJ48	196	CAAGANYGNEKITF	0.184	1.07152e-08	1.9	6	0.47	1.2	TRBV13-2/0.12	spleen/56	46	2	92	1		0	TGCGCAGCAGGTGCCAACTATGGAAATGAGAAAATAACTTTT
82	TRAV9D-3.TRAJ33	93	CAVSMDSNYQLIW	0.183	5.37032e-06	1.8	1	1	0.57	TRBV12-2/0.12	spleen/18	7	0	44	5		0	TGTGCTGTGAGCATGGATAGCAACTATCAGTTGATCTGG
51	TRAV5-4.TRAJ16	77	CAASATSSGQKLVF	0.182	2.95121e-05	1.8	3	0.71	0.47	TRBV31/0.14	spleen/14	45	3	5	0		0	TGTGCTGCAAGTGCAACTTCAAGTGGCCAGAAGCTGGTTTTT
30	TRAV16.TRAJ12	362	CAMREGGTGGYKVVF	0.182	2.29087e-05	0.9	4	0.65	2.21	TRBV13-2/0.14	spleen/111	90	26	143	4		1.9	TGTGCTATGAGAGAGGGCGGGACTGGAGGCTATAAAGTGGTCTTT
53	TRAV6-1.TRAJ22	114	CVLGASSGSWQLIF	0.175	1.20226e-05	1.6	5	0.4	0.67	TRBV13-2/0.13	spleen/30	19	5	35	2	G	1.9	TGTGTTCTGGGGGCATCTTCTGGCAGCTGGCAACTCATCTTT
18	TRAV14-1.TRAJ30	137	CAASDDTNAYKVIF	0.175	4.36516e-07	1.6	4	0.88	0.8	TRBV13-2/0.23	spleen/35	37	6	51	1		0	TGTGCAGCAAGTGATGACACAAATGCTTACAAAGTCATCTTT
16	TRAV13D-2.TRAJ18	200	CAIDRGSALGRLHF	0.175	1.94984e-07	1.7	6	0.51	1.17	TRBV13-1/0.12	spleen/53	107	13	37	3		1.9	TGTGCTATAGATAGAGGTTCAGCCTTAGGGAGGCTGCATTTT
56	TRAV6-4.TRAJ18	75	CALVDRGSALGRLHF	0.173	3.89045e-06	1.6	6	0.46	0.43	TRBV13-2/0.2	spleen/24	45	3	12	1		0	TGTGCTCTGGTTGATAGAGGTTCAGCCTTAGGGAGGCTGCATTTT
47	TRAV4-4.TRAJ13	191	CAAEANSGTYQRF	0.173	1.65959e-06	1.6	3	0.82	1.1	TRBV13-2/0.09	spleen/51	102	18	28	0		3.79	TGTGCTGCTGAGGCAAATTCTGGGACTTACCAGAGGTTT
23	TRAV14-2.TRAJ7	196	CAASDYSNNRLTL	0.173	1.02329e-05	1.6	7	0.65	1.14	TRBV3/0.19	spleen/47	88	4	55	1		0	TGTGCAGCAAGTGACTACAGCAACAACAGACTTACTTTG
49	TRAV4-4.TRAJ56	387	CAAEATGGNNKLTF	0.171	7.94328e-07	0.9	5	0.86	2.21	TRBV13-2/0.09	spleen/124	227	38	27	5		0	TGTGCTGCTGAGGCTACTGGAGGCAATAATAAGCTGACTTTT
64	TRAV7-2.TRAJ6	259	CAATSGGNYKPTF	0.17	3.63078e-05	1.8	3	0.93	1.47	TRBV13-2/0.11	spleen/70	137	23	29	3		0	TGTGCAGCAACCTCAGGAGGAAACTACAAACCTACGTTT
62	TRAV6-7.TRAJ7	274	CALGDYSNNRLTL	0.168	1.54882e-07	1.7	5	0.43	1.54	TRBV13-3/0.1	spleen/65	88	14	90	1		1.9	TGTGCTCTGGGTGACTACAGCAACAACAGACTTACTTTG
63	TRAV7-2.TRAJ43	138	CAASNNNNAPRF	0.167	6.16595e-08	1.4	3	0.91	0.77	TRBV13-2/0.12	spleen/35	83	9	20	0		1.9	TGTGCAGCAAGCAATAACAACAATGCCCCACGATTT
60	TRAV6-7.TRAJ16	144	CALGATSSGQKLVF	0.167	2.39883e-05	1.4	4	0.33	0.8	TRBV3/0.15	spleen/40	57	10	29	2	G	0	TGTGCTCTGGGGGCAACTTCAAGTGGCCAGAAGCTGGTTTTT
45	TRAV4-3.TRAJ18	127	CAAERGSALGRLHF	0.165	5.12861e-05	1.4	5	0.81	0.7	TRBV13-3/0.16	spleen/35	72	7	11	2		0	TGTGCTGCTGAGAGAGGTTCAGCCTTAGGGAGGCTGCATTTT
48	TRAV4-4.TRAJ50	458	CAAEASSSFSKLVF	0.164	7.24436e-06	0.8	7	0.75	2.51	TRBV3/0.09	spleen/139	225	41	71	5		7.59	TGTGCTGCTGAGGCATCCTCCTCCTTCAGCAAGCTGGTGTTT
32	TRAV16.TRAJ2	128	CAMREGWTGGLSGKLTF	0.164	6.91831e-08	1.3	4	0.76	0.7	TRBV13-2/0.25	spleen/30	28	9	46	11	TGG	0	TGTGCTATGAGAGAGGGCTGGACTGGAGGACTAAGTGGTAAATTAACATTC
71	TRAV8D-2.TRAJ13	86	CATDANSGTYQRF	0.163	5.62341e-05	1.4	3	0.86	0.47	TRBV12-2/0.12	spleen/22	15	3	38	1		0	TGTGCTACAGATGCAAATTCTGGGACTTACCAGAGGTTT
61	TRAV6-7.TRAJ18	286	CALGDRGSALGRLHF	0.161	5.62341e-07	1.6	10	0.37	1.54	TRBV13-2/0.1	spleen/78	120	19	55	6		0	TGTGCTCTGGGTGATAGAGGTTCAGCCTTAGGGAGGCTGCATTTT
31	TRAV16.TRAJ16	124	CAMREGTSSGQKLVF	0.161	4.46684e-07	1.3	4	0.35	0.67	TRBV16/0.11	spleen/38	25	7	54	0		0	TGTGCTATGAGAGAGGGAACTTCAAGTGGCCAGAAGCTGGTTTTT
59	TRAV6-6.TRAJ30	668	CALGDTNAYKVIF	0.16	1.31826e-05	0.8	6	0.53	3.58	TRBV19/0.11	spleen/193	208	41	234	5		5.69	TGTGCTCTGGGTGACACAAATGCTTACAAAGTCATCTTT
6	TRAV12-2.TRAJ12	81	CALSEGTGGYKVVF	0.16	3.54813e-07	1.3	4	0.46	0.43	TRBV19/0.1	spleen/21	14	4	29	1	G	0	TGTGCTTTGAGTGAGGGGACTGGAGGCTATAAAGTGGTCTTT
54	TRAV6-1.TRAJ30	107	CVLGDTNAYKVIF	0.159	2.75423e-07	1.3	3	0.65	0.57	TRBV13-2/0.12	spleen/18	14	2	47	1		0	TGTGTTCTGGGTGACACAAATGCTTACAAAGTCATCTTT
12	TRAV13-1.TRAJ38	107	CALGNVGDNSKLIW	0.159	1.04713e-05	1.3	2	0.94	0.57	TRBV3/0.11	spleen/23	32	4	35	1	G	0	TGTGCTTTGGGTAATGTTGGTGACAACAGTAAGCTGATTTGG
5	TRAV12-1.TRAJ18	95	CALSDRGSALGRLHF	0.158	2.5704e-06	1.3	5	0.67	0.5	TRBV19/0.19	/15	21	1	19	11		0	TGTGCTCTGAGTGATAGAGGTTCAGCCTTAGGGAGGCTGCATTTT
39	TRAV19.TRAJ56	534	CAAGATGGNNKLTF	0.157	8.51138e-06	0.7	8	0.4	2.81	TRBV3/0.17	spleen/157	180	29	165	6		0	TGCGCAGCAGGGGCTACTGGAGGCAATAATAAGCTGACTTTT
33	TRAV16.TRAJ33	360	CAMREGDSNYQLIW	0.156	2.75423e-07	0.7	6	0.45	1.87	TRBV13-2/0.23	spleen/82	46	4	184	1		0	TGTGCTATGAGAGAGGGGGATAGCAACTATCAGTTGATCTGG
75	TRAV8N-2.TRAJ30	168	CATDDTNAYKVIF	0.155	4.7863e-06	1.2	2	0.96	0.87	TRBV19/0.12	spleen/36	30	7	79	0		0	TGTGCTACTGATGACACAAATGCTTACAAAGTCATCTTT
68	TRAV7-6.TRAJ57	91	CAVNQGGSAKLIF	0.154	5.37032e-07	1.2	4	0.71	0.47	TRBV13-2/0.13	spleen/17	33	7	22	0		0	TGTGCAGTGAATCAAGGAGGGTCTGCGAAGCTCATCTTT
79	TRAV9-2.TRAJ22	152	CVLSASSGSWQLIF	0.151	8.12831e-07	1.2	6	0.61	0.77	TRBV13-2/0.11	spleen/49	58	13	34	1		0	TGTGTTTTGAGCGCATCTTCTGGCAGCTGGCAACTCATCTTT
65	TRAV7-2.TRAJ9	464	CAASNMGYKLTF	0.151	9.33254e-08	0.7	7	0.8	2.34	TRBV13-2/0.12	spleen/129	162	29	153	5		0	TGTGCAGCAAGCAACATGGGCTACAAACTTACCTTC
46	TRAV4-3.TRAJ24	73	CAAETTASLGKLQF	0.151	1e-05	1.2	2	0.91	0.37	TRBV3/0.14	spleen/19	34	2	18	1		0	TGTGCTGCTGAGACAACTGCCAGTTTGGGGAAACTGCAGTTT
		53

### Sheet: B Recurring TCRa joins, human
Table S6B: VaJa pairs with over-represented CDR3a in human blood T cells.
apairs	Occurences in 50,000 (collapsed)	Frequency of dominant CDR3a	Dominant cdr3a	Frequency of dominant TRBV	MainTRBV	Prop of Individual (>1000 TCRs)s
TRAV1-2.TRAJ12	46	0.261	CAVMDSSYKLIF	0.28	TRBV6-4	0.56
TRAV1-2.TRAJ27	23	0.13	CAVRDNTNAGKSTF	0.13	TRBV20-1	0.56
TRAV1-2.TRAJ30	22	0.136	CAVNRDDKIIF	0.14	TRBV20-1	0.62
TRAV1-2.TRAJ33	173	0.22	CAVMDSNYQLIW	0.17	TRBV6-4	0.88
TRAV1-2.TRAJ8	22	0.182	CAVNTGFQKLVF	0.09	TRBV12-4	0.62
TRAV10.TRAJ18	42	0.762	CVVSDRGSTLGRLYF	0.79	TRBV25-1	0.62
TRAV23/DV6.TRAJ48	70	0.543	CAASIGNFGNEKLTF	0.44	TRBV4-3	0.62
TRAV8-1.TRAJ34	46	0.261	CAVKDTDKLIF	0.11	TRBV20-1	0.81
TRAV35.TRAJ50	25	0.24	CAGPMKTSYDKVIF	0.28	TRBV12-4	0.31
TRAV21.TRAJ12	28	0.214	CAVMDSSYKLIF	0.14	TRBV20-1	0.69
TRAV8-6.TRAJ45	24	0.208	CAVSDRSGGGADGLTF	0.25	TRBV28	0.5
TRAV13-2.TRAJ53	57	0.193	CAENSGGSNYKLTF	0.12	TRBV20-1	0.88
TRAV12-1.TRAJ27	52	0.192	CVVNTNAGKSTF	0.12	TRBV7-2	0.75
TRAV2.TRAJ12	27	0.185	CAVDRRMDSSYKLIF	0.19	TRBV7-9	0.75
TRAV5.TRAJ31	27	0.185	CAEDNNARLMF	0.44	TRBV20-1	0.38
TRAV21.TRAJ41	22	0.182	CAVNSNSGYALNF	0.14	TRBV6-2	0.56
TRAV5.TRAJ37	57	0.175	CAESDSNTGKLIF	0.18	TRBV20-1	0.69
TRAV3.TRAJ18	23	0.174	CAVRDRGSTLGRLYF	0.13	TRBV19	0.69
TRAV2.TRAJ39	24	0.167	CAVNNAGNMLTF	0.33	TRBV20-1	0.69
TRAV3.TRAJ35	24	0.167	CAVRDVGFGNVLHC	0.29	TRBV7-9	0.5
TRAV3.TRAJ36	30	0.167	CAVRDQTGANNLFF	0.17	TRBV5-1	0.69
TRAV12-2.TRAJ15	49	0.163	CAVNQAGTALIF	0.1	TRBV20-1	0.88
TRAV16.TRAJ22	25	0.16	CALRISSGSARQLTF	0.12	TRBV20-1	0.62
TRAV2.TRAJ26	25	0.16	CAVEDNYGQNFVF	0.08	TRBV20-1	0.62
TRAV29/DV5.TRAJ17	33	0.152	CAAAGNKLTF	0.12	TRBV19	0.88
TRAV8-6.TRAJ23	46	0.152	CAVSFHYNQGGKLIF	0.15	TRBV28	0.88
TRAV14/DV4.TRAJ43	40	0.15	CAMSKYNNNDMRF	0.15	TRBV9	0.62
TRAV17.TRAJ11	54	0.148	CATDASSGYSTLTF	0.11	TRBV6-5	0.94
TRAV27.TRAJ42	68	0.147	CAGGGSQGNLIF	0.32	TRBV19	0.94
TRAV12-1.TRAJ30	41	0.146	CVVNRDDKIIF	0.17	TRBV2	0.94
TRAV8-1.TRAJ31	21	0.143	CAVNGNARLMF	0.1	TRBV18	0.44
TRAV8-1.TRAJ38	28	0.143	CAVNAGNNRKLIW	0.14	TRBV6-6	0.69
TRAV13-2.TRAJ52	71	0.141	CAENAGGTSYGKLTF	0.08	TRBV4-1	0.88
TRAV2.TRAJ29	43	0.14	CAVGNSGNTPLVF	0.12	TRBV20-1	0.62
TRAV12-3.TRAJ17	44	0.136	CAMQKGAAGNKLTF	0.18	TRBV20-1	0.94
TRAV17.TRAJ33	22	0.136	CATDGDSNYQLIW	0.14	TRBV3-1	0.69
TRAV21.TRAJ18	22	0.136	CAVNRGSTLGRLYF	0.18	TRBV7-2	0.69
TRAV24.TRAJ37	22	0.136	CAFGSSNTGKLIF	0.14	TRBV20-1	0.5
TRAV20.TRAJ6	37	0.135	CAVQASGGSYIPTF	0.11	TRBV19	0.94
TRAV29/DV5.TRAJ10	23	0.13	CAASFTGGGNKLTF	0.09	TRBV12-3	0.56
TRAV4.TRAJ20	23	0.13	CLVGDPNDYKLSF	0.22	TRBV20-1	0.38
TRAV25.TRAJ48	31	0.129	CAANFGNEKLTF	0.13	TRBV24-1	0.5
TRAV12-2.TRAJ50	24	0.125	CAVKTSYDKVIF	0.17	TRBV20-1	0.56
TRAV21.TRAJ33	48	0.125	CAVDSNYQLIW	0.1	TRBV19	0.75
TRAV6.TRAJ10	24	0.125	CALAGGGNKLTF	0.21	TRBV20-1	0.69

### Sheet: C Parsing of recurring mouse jo
Table S6C: Parsing of AJ recurrent mouse joins
The composition and origin of the Va Ja joins shown in column G are coded as follow: dashes were used to separate V and J gene ends from the N region; P nuleotides are labelled in blue, N nucleotides in red.
odbID	VaJa	TotPairOccr	FreqMainAjunct	Main TCRa junction	Proportion of most frequent nucl. Junction	Most frequent nucleic acid sequence	Vdel	Jdel	N	Homology (bases)	P
4	TRAV11.TRAJ18	8736	0.924	CVVGDRGSALGRLHF	0.4	TGTGTGGTGGGC-GATAGAGGTTCAGCCTTAGGGAGGCTGCATTTT	1	2	0	1
						TGTGTGGTGGGCG-ATAGAGGTTCAGCCTTAGGGAGGCTGCATTTT	0	3	0
2	TRAV1.TRAJ33	495	0.701	CAVRDSNYQLIW	0.96	TGTGCTGTGAG-GGATAGCAACTATCAGTTGATCTGG	3	1	0	3
						TGTGCTGTGAGGGA-TAGCAACTATCAGTTGATCTGG	0	4	0
1	TRAV1.TRAJ18	53	0.434	CAVRDRGSALGRLHF	0.83	TGTGCTGTGAGG-GATAGAGGTTCAGCCTTAGGGAGGCTGCATTTT	2	2	0	2
						TGTGCTGTGAGGGA-TAGAGGTTCAGCCTTAGGGAGGCTGCATTTT	0	4	0
19	TRAV14-1.TRAJ48	137	0.401	CAALYGNEKITF	0.89	TGTGCAGC-TCT-CTATGGAAATGAGAAAATAACTTTT	5	5	3
78	TRAV9-2.TRAJ13	79	0.342	CVLSANSGTYQRF	0.3	TGTGTTTTGAGC-GCAAATTCTGGGACTTACCAGAGGTTT	1	0	0	2	PP
						TGTGTTTTGAGCGC-AAATTCTGGGACTTACCAGAGGTTT	0	1	0
						TGTGTTTTGAGCG-CAAATTCTGGGACTTACCAGAGGTTT	0	0	0
81	TRAV9D-3.TRAJ2	192	0.328	CAVSMNTGGLSGKLTF	0.95	TGTGCTGTGAG-CATGAATACTGGAGGACTAAGTGGTAAATTAACATTC	2	0	0	4	PP
						TGTGCTGTGAGCATG-AATACTGGAGGACTAAGTGGTAAATTAACATTC	0	2	0
						TGTGCTGTGAGCA-TGAATACTGGAGGACTAAGTGGTAAATTAACATTC	0	0	0
22	TRAV14-2.TRAJ22	743	0.326	CAASASSGSWQLIF	0.82	TGTGCAGCAAG-TGCATCTTCTGGCAGCTGGCAACTCATCTTT	2	0	0	4	PP
						TGTGCAGCAAGTGCA-TCTTCTGGCAGCTGGCAACTCATCTTT	0	2	0
						TGTGCAGCAAGTG-CATCTTCTGGCAGCTGGCAACTCATCTTT	0	0	0
72	TRAV8D-2.TRAJ18	83	0.313	CATDRGSALGRLHF	0.81	TGTGCTAC-AGATAGAGGTTCAGCCTTAGGGAGGCTGCATTTT	5	1	0
						TGTGCTACAGAT-AGAGGTTCAGCCTTAGGGAGGCTGCATTTT	1	4	0
25	TRAV14-3.TRAJ22	865	0.313	CAASASSGSWQLIF	0.83	TGTGCAGCAAG-TGCATCTTCTGGCAGCTGGCAACTCATCTTT	2	0	0	4	PP
						TGTGCAGCAAGTGCA-TCTTCTGGCAGCTGGCAACTCATCTTT	0	2	0
						TGTGCAGCAAGTG-CATCTTCTGGCAGCTGGCAACTCATCTTT	0	0	0
8	TRAV12-3.TRAJ18	67	0.313	CALSDRGSALGRLHF	0.52	TGTGCTCTGAGT-GATAGAGGTTCAGCCTTAGGGAGGCTGCATTTT	2	2	0	3	P
						TGTGCTCTGAGTGA-TAGAGGTTCAGCCTTAGGGAGGCTGCATTTT	0	4	0
						TGTGCTCTGAGTGAT-AGAGGTTCAGCCTTAGGGAGGCTGCATTTT	0	5	0
20	TRAV14-2.TRAJ13	231	0.303	CAASANSGTYQRF	0.83	TGTGCAGCAAG-TGCAAATTCTGGGACTTACCAGAGGTTT	2	0	0	4	PP
						TGTGCAGCAAGTGCA-AATTCTGGGACTTACCAGAGGTTT	0	2	0
						TGTGCAGCAAGTG-CAAATTCTGGGACTTACCAGAGGTTT	0	0	0
15	TRAV13-4.TRAJ56	269	0.297	CAMATGGNNKLTF	0.94	TGTGCT-ATGGCTACTGGAGGCAATAATAAGCTGACTTTT	7	0	0	4
						TGTGCTATGG-CTACTGGAGGCAATAATAAGCTGACTTTT	3	3	0		P
						TGTGCTA-TGGCTACTGGAGGCAATAATAAGCTGACTTTT	6	0	0
27	TRAV14D-1.TRAJ13	244	0.287	CAASANSGTYQRF	0.93	TGTGCAGCAAG-TGCAAATTCTGGGACTTACCAGAGGTTT	2	0	0	4	PP
						TGTGCAGCAAGTGCA-AATTCTGGGACTTACCAGAGGTTT	0	2	0
						TGTGCAGCAAGTG-CAAATTCTGGGACTTACCAGAGGTTT	0	0	0
26	TRAV14-3.TRAJ7	502	0.269	CAASDYSNNRLTL	0.81	TGTGCAGCAAGTG-ACTACAGCAACAACAGACTTACTTTG	0	2	0	1
						TGTGCAGCAAGT-GACTACAGCAACAACAGACTTACTTTG	1	1	0
34	TRAV16.TRAJ38	138	0.268	CAMREGVGDNSKLIW	0.43	TGTGCTATGAGAGAGGGC-GTTGGTGACAACAGTAAGCTGATTTGG	0	4	0		P
69	TRAV7D-5.TRAJ40	105	0.267	CAVNTGNYKYVF	0.75	TGTGCAGTGA-AC-ACAGGAAACTACAAATACGTCTTT	3	6	2
36	TRAV17.TRAJ58	173	0.266	CALEGQGTGSKLSF	0.54	TGTGCACTGGAGGGC-CAAGGCACTGGGTCTAAGCTGTCATTT	0	5	0		P
17	TRAV14-1.TRAJ22	169	0.26	CAASASSGSWQLIF	0.77	TGTGCAGCAAGTGCA-TCTTCTGGCAGCTGGCAACTCATCTTT	0	2	0	4	P
						TGTGCAGCAAG-TGCATCTTCTGGCAGCTGGCAACTCATCTTT	2	0	0		PP
						TGTGCAGCAAGTG-CATCTTCTGGCAGCTGGCAACTCATCTTT	0	0	0
42	TRAV3-3.TRAJ13	289	0.256	CAVSANSGTYQRF	0.82	TGCGCAGTCAGTGCA-AATTCTGGGACTTACCAGAGGTTT	0	2	0	4	PP
						TGCGCAGTCAG-TGCAAATTCTGGGACTTACCAGAGGTTT	2	0	0
						TGCGCAGTCAGTG-CAAATTCTGGGACTTACCAGAGGTTT	0	0	0
13	TRAV13-2.TRAJ27	149	0.255	CAIDTNTGKLTF	0.89	TGTGCTATAGA-CACCAATACAGGCAAATTAACCTTT	2	3	0	1
						TGTGCTATAG-ACACCAATACAGGCAAATTAACCTTT	3	2	0
43	TRAV3-3.TRAJ16	177	0.254	CAVSATSSGQKLVF	0.69	TGCGCAGTCAGTGCA-ACTTCAAGTGGCCAGAAGCTGGTTTTT	0	3	0	3	P
						TGCGCAGTCAGT-GCAACTTCAAGTGGCCAGAAGCTGGTTTTT	1	0	0
						TGCGCAGTCAGTG-CAACTTCAAGTGGCCAGAAGCTGGTTTTT	0	1	0
7	TRAV12-2.TRAJ24	135	0.252	CASTTASLGKLQF	0.68	TGTGCTT-C-GACAACTGCCAGTTTGGGGAAACTGCAGTTT	7	1	1					C
14	TRAV13-2.TRAJ50	161	0.248	CAIASSSFSKLVF	0.92	TGTGCTATAG-CATCCTCCTCCTTCAGCAAGCTGGTGTTT	3	3	0	8	P
						TGTGCTAT-AGCATCCTCCTCCTTCAGCAAGCTGGTGTTT	6	1	0
						TG-TGCTATAGCATCCTCCTCCTTCAGCAAGCTGGTGTTT	11	0	0
28	TRAV14D-1.TRAJ16	110	0.245	CAASATSSGQKLVF	0.7	TGTGCAGCAAGTGCA-ACTTCAAGTGGCCAGAAGCTGGTTTTT	0	3	0	3	P
						TGTGCAGCAAGT-GCAACTTCAAGTGGCCAGAAGCTGGTTTTT	1	0	0
						TGTGCAGCAAGTG-CAACTTCAAGTGGCCAGAAGCTGGTTTTT	0	1	0
66	TRAV7-5.TRAJ47	83	0.241	CAVSMDYANKMIF	1	TGTGCAGTGAGCATG-GACTATGCAAACAAGATGATCTTT	0	2	0	4	PP
						TGTGCAGTGAG-CATGGACTATGCAAACAAGATGATCTTT	2	0	0
						TGTGCAGTGAGCA-TGGACTATGCAAACAAGATGATCTTT	0	0	0
38	TRAV19.TRAJ50	142	0.239	CAAGASSSFSKLVF	0.5	TGCGCAGCAGGTGCA-TCCTCCTCCTTCAGCAAGCTGGTGTTT	0	5	0	3	P
						TGCGCAGCAGGT-GCATCCTCCTCCTTCAGCAAGCTGGTGTTT	1	2	0
						TGCGCAGCAGGTG-CATCCTCCTCCTTCAGCAAGCTGGTGTTT	0	3	0
57	TRAV6-4.TRAJ40	131	0.237	CALVNTGNYKYVF	0.71	TGTGCTCTGGTT-AATACAGGAAACTACAAATACGTCTTT	2	3	0	1
						TGTGCTCTGGT-TAATACAGGAAACTACAAATACGTCTTT	3	2	0
40	TRAV2.TRAJ30	76	0.237	CIVTDTNAYKVIF	1	TGCATTGTGACTGACA-CAAATGCTTACAAAGTCATCTTT	0	5	0	5
						TGCATTGTGAC-TGACACAAATGCTTACAAAGTCATCTTT	5	0	0
24	TRAV14-3.TRAJ13	344	0.23	CAASANSGTYQRF	0.94	TGTGCAGCAAGTGCA-AATTCTGGGACTTACCAGAGGTTT	0	2	0	4	PP
						TGTGCAGCAAG-TGCAAATTCTGGGACTTACCAGAGGTTT	2	0	0
						TGTGCAGCAAGTG-CAAATTCTGGGACTTACCAGAGGTTT	0	0	0
44	TRAV3-3.TRAJ22	834	0.223	CAVSASSGSWQLIF	0.87	TGCGCAGTCAGTGCA-TCTTCTGGCAGCTGGCAACTCATCTTT	0	2	0	4	PP
						TGCGCAGTCAG-TGCATCTTCTGGCAGCTGGCAACTCATCTTT	2	0	0
						TGCGCAGTCAGTG-CATCTTCTGGCAGCTGGCAACTCATCTTT	0	0	0
21	TRAV14-2.TRAJ16	114	0.219	CAASATSSGQKLVF	0.76	TGTGCAGCAAGTGCA-ACTTCAAGTGGCCAGAAGCTGGTTTTT	0	3	0	3	P
						TGTGCAGCAAGT-GCAACTTCAAGTGGCCAGAAGCTGGTTTTT	1	0	0
						TGTGCAGCAAGTG-CAACTTCAAGTGGCCAGAAGCTGGTTTTT	0	0	0
52	TRAV5-4.TRAJ22	356	0.216	CAASASSGSWQLIF	0.9	TGTGCTGCAAGTGCA-TCTTCTGGCAGCTGGCAACTCATCTTT	0	2	0	4	PP
						TGTGCTGCAAG-TGCATCTTCTGGCAGCTGGCAACTCATCTTT	2	0	0
						TGTGCTGCAAGTG-CATCTTCTGGCAGCTGGCAACTCATCTTT	0	0	0
10	TRAV12D-3.TRAJ23	498	0.215	CALSDRYNQGKLIF	0.3	TGTGCTCTGAGTGATC-G-TTATAACCAGGGGAAGCTTATCTTT	0	4	1		P
41	TRAV3-1.TRAJ22	99	0.212	CAVSASSGSWQLIF	0.81	TGCGCAGTCAGTGCA-TCTTCTGGCAGCTGGCAACTCATCTTT	0	2	0	4	PP
						TGCGCAGTCAG-TGCATCTTCTGGCAGCTGGCAACTCATCTTT	2	0	0
						TGCGCAGTCAGTG-CATCTTCTGGCAGCTGGCAACTCATCTTT	0	0	0
55	TRAV6-2.TRAJ22	101	0.208	CVLGASSGSWQLIF	0.38	TGTGTTCTGGGTG-CATCTTCTGGCAGCTGGCAACTCATCTTT	1	0	0	2
						TGTGTTCTGGG-TGCATCTTCTGGCAGCTGGCAACTCATCTTT	3	0	0		P
29	TRAV14D-1.TRAJ22	461	0.204	CAASASSGSWQLIF	0.86	TGTGCAGCAAGTGCA-TCTTCTGGCAGCTGGCAACTCATCTTT	0	2	0	4	PP
						TGTGCAGCAAG-TGCATCTTCTGGCAGCTGGCAACTCATCTTT	2	0	0
						TGTGCAGCAAGTG-CATCTTCTGGCAGCTGGCAACTCATCTTT	0	0	0
11	TRAV12D-3.TRAJ33	157	0.204	CALSNYQLIW	0.62	TGTGCTCTGAG-CAACTATCAGTTGATCTGG	3	7	0	2
						TGTGCTCTG-AGCAACTATCAGTTGATCTGG	5	4	0
80	TRAV9-4.TRAJ35	115	0.2	CAVSATGFASALTF	0.83	TGTGCTGTGAGCGCG-ACAGGCTTTGCAAGTGCGCTGACATTT	0	4	0		P
9	TRAV12-3.TRAJ22	216	0.199	CALSPASSGSWQLIF	0.26	TGTGCTCTGAGT-CCC-GCATCTTCTGGCAGCTGGCAACTCATCTTT	2	0	3		P
67	TRAV7-6.TRAJ47	126	0.198	CAVSMDYANKMIF	0.92	TGTGCAGTGAGCATG-GACTATGCAAACAAGATGATCTTT	0	2	0	4	PP
						TGTGCAGTGAG-CATGGACTATGCAAACAAGATGATCTTT	2	0	0
						TGTGCAGTGAGCA-TGGACTATGCAAACAAGATGATCTTT	0	0	0
58	TRAV6-6.TRAJ18	294	0.197	CALGDRGSALGRLHF	0.53	TGTGCTCTGGGTGAT-AGAGGTTCAGCCTTAGGGAGGCTGCATTTT	0	5	0	3	P
						TGTGCTCTGGGT-GATAGAGGTTCAGCCTTAGGGAGGCTGCATTTT	2	2	0
						TGTGCTCTGGGTGA-TAGAGGTTCAGCCTTAGGGAGGCTGCATTTT	0	4	0
50	TRAV5-4.TRAJ13	187	0.193	CAASANSGTYQRF	0.83	TGTGCTGCAAGTGCA-AATTCTGGGACTTACCAGAGGTTT	0	2	0	4	PP
						TGTGCTGCAAG-TGCAAATTCTGGGACTTACCAGAGGTTT	2	0	0
						TGTGCTGCAAGTG-CAAATTCTGGGACTTACCAGAGGTTT	0	0	0
77	TRAV9-1.TRAJ22	224	0.192	CAVSASSGSWQLIF	0.63	TGTGCTGTGAGCGC-ATCTTCTGGCAGCTGGCAACTCATCTTT	0	1	0	2	PP
						TGTGCTGTGAGC-GCATCTTCTGGCAGCTGGCAACTCATCTTT	1	0	0
						TGTGCTGTGAGCG-CATCTTCTGGCAGCTGGCAACTCATCTTT	0	0	0
76	TRAV9-1.TRAJ13	104	0.192	CAVSANSGTYQRF	0.45	TGTGCTGTGAGCGC-AAATTCTGGGACTTACCAGAGGTTT	0	1	0	2	PP
						TGTGCTGTGAGC-GCAAATTCTGGGACTTACCAGAGGTTT	1	0	0
						TGTGCTGTGAGCG-CAAATTCTGGGACTTACCAGAGGTTT	0	0	0
74	TRAV8N-2.TRAJ18	141	0.191	CATDRGSALGRLHF	0.67	TGTGCTACTGAT-AGAGGTTCAGCCTTAGGGAGGCTGCATTTT	1	5	0	3
						TGTGCTACT-GATAGAGGTTCAGCCTTAGGGAGGCTGCATTTT	4	2	0
70	TRAV7D-5.TRAJ56	79	0.19	CAVSMATGGNNKLTF	0.87	TGTGCAGTGAGCATG-GCTACTGGAGGCAATAATAAGCTGACTTTT	0	2	0		PP
						TGTGCAGTGAG-CATGGCTACTGGAGGCAATAATAAGCTGACTTTT	2	0	0
						TGTGCAGTGAGCA-TGGCTACTGGAGGCAATAATAAGCTGACTTTT	0	0	0
83	TRAV9D-3.TRAJ7	154	0.188	CAVSPDYSNNRLTL	0.69	TGTGCTGTGAGC-CCGGACTACAGCAACAACAGACTTACTTTG	1	0	0		P
35	TRAV16.TRAJ43	282	0.188	CAMREGNNNNAPRF	0.79	TGTGCTATGAGAGAGGGC-AATAACAACAATGCCCCACGATTT	0	2	0	2	P
						TGTGCTATGAGAGAGG-GCAATAACAACAATGCCCCACGATTT	1	0	0
						TGTGCTATGAGAGAGGG-CAATAACAACAATGCCCCACGATTT	0	1	0
3	TRAV10.TRAJ9	291	0.186	CAASNMGYKLTF	0.93	TGTGCAGCAAGCA-ACATGGGCTACAAACTTACCTTC	0	4	0	4
						TGTGCAGCA-AGCAACATGGGCTACAAACTTACCTTC	4	0	0
73	TRAV8D-2.TRAJ30	87	0.184	CATDDTNAYKVIF	0.81	TGTGCTACAGATG-ACACAAATGCTTACAAAGTCATCTTT	0	2	0	2
						TGTGCTACAGA-TGACACAAATGCTTACAAAGTCATCTTT	2	0	0
37	TRAV19.TRAJ48	196	0.184	CAAGANYGNEKITF	0.47	TGCGCAGCAGGTGC-CAACTATGGAAATGAGAAAATAACTTTT	0	2	0	2	P
						TGCGCAGCAGGT-GCCAACTATGGAAATGAGAAAATAACTTTT	1	0	0
82	TRAV9D-3.TRAJ33	93	0.183	CAVSMDSNYQLIW	1	TGTGCTGTGAGCATG-GATAGCAACTATCAGTTGATCTGG	0	2	0	4	PP
						TGTGCTGTGAG-CATGGATAGCAACTATCAGTTGATCTGG	2	0	0
						TGTGCTGTGAGCA-TGGATAGCAACTATCAGTTGATCTGG	0	0	0
51	TRAV5-4.TRAJ16	77	0.182	CAASATSSGQKLVF	0.71	TGTGCTGCAAGTGCA-ACTTCAAGTGGCCAGAAGCTGGTTTTT	0	3	0	3
						TGTGCTGCAAGT-GCAACTTCAAGTGGCCAGAAGCTGGTTTTT	3	0	0
30	TRAV16.TRAJ12	363	0.182	CAMREGGTGGYKVVF	0.65	TGTGCTATGAGAGAGGGC-GGGACTGGAGGCTATAAAGTGGTCTTT	0	0	0	1	PP
						TGTGCTATGAGAGAGGG-CGGGACTGGAGGCTATAAAGTGGTCTTT	0	0	0
53	TRAV6-1.TRAJ22	114	0.175	CVLGASSGSWQLIF	0.4	TGTGTTCTGGG-G-GCATCTTCTGGCAGCTGGCAACTCATCTTT	3	0	1		P
18	TRAV14-1.TRAJ30	137	0.175	CAASDDTNAYKVIF	0.88	TGTGCAGCAAGTG-ATGACACAAATGCTTACAAAGTCATCTTT	0	1	0		P
16	TRAV13D-2.TRAJ18	200	0.175	CAIDRGSALGRLHF	0.51	TGTGCTATAGAT-AGAGGTTCAGCCTTAGGGAGGCTGCATTTT	1	5	0	8	P
						TGTG-CTATAGATAGAGGTTCAGCCTTAGGGAGGCTGCATTTT	9	0	0
						TGTGCTA-TAGATAGAGGTTCAGCCTTAGGGAGGCTGCATTTT	6	0	0
56	TRAV6-4.TRAJ18	75	0.173	CALVDRGSALGRLHF	0.46	TGTGCTCTGGTTGAT-AGAGGTTCAGCCTTAGGGAGGCTGCATTTT	0	6	0	3	P
						TGTGCTCTGGTT-GATAGAGGTTCAGCCTTAGGGAGGCTGCATTTT	2	2	0
						TGTGCTCTGGTTGA-TAGAGGTTCAGCCTTAGGGAGGCTGCATTTT	0	4	0
47	TRAV4-4.TRAJ13	191	0.173	CAAEANSGTYQRF	0.82	TGTGCTGCTGAGGC-AAATTCTGGGACTTACCAGAGGTTT	0	1	0	2	PP
						TGTGCTGCTGAG-GCAAATTCTGGGACTTACCAGAGGTTT	1	0	0
						TGTGCTGCTGAGG-CAAATTCTGGGACTTACCAGAGGTTT	0	0	0
23	TRAV14-2.TRAJ7	196	0.173	CAASDYSNNRLTL	0.65	TGTGCAGCAAGTG-ACTACAGCAACAACAGACTTACTTTG	0	2	0	1
						TGTGCAGCAAGT-GACTACAGCAACAACAGACTTACTTTG	1	1	0
49	TRAV4-4.TRAJ56	387	0.171	CAAEATGGNNKLTF	0.86	TGTGCTGCTGAGGC-TACTGGAGGCAATAATAAGCTGACTTTT	0	4	0	3	P
						TGTGCTGCTGA-GGCTACTGGAGGCAATAATAAGCTGACTTTT	2	1	0
						TGTGCTGCTGAGG-CTACTGGAGGCAATAATAAGCTGACTTTT	0	3	0
64	TRAV7-2.TRAJ6	260	0.169	CAATSGGNYKPTF	0.93	TGTGCAGCAA-CCTCAGGAGGAAACTACAAACCTACGTTT	3	2	0	2
						TGTGCAGC-AACCTCAGGAGGAAACTACAAACCTACGTTT	5	0	0
62	TRAV6-7.TRAJ7	276	0.167	CALGDYSNNRLTL	0.43	TGTGCTCTGGGTGA-CTACAGCAACAACAGACTTACTTTG	0	3	0	2
						TGTGCTCTGGGT-GACTACAGCAACAACAGACTTACTTTG	2	1	0
60	TRAV6-7.TRAJ16	145	0.166	CALGATSSGQKLVF	0.33	TGTGCTCTGGG-G-GCAACTTCAAGTGGCCAGAAGCTGGTTTTT	3	0	1
63	TRAV7-2.TRAJ43	139	0.165	CAASNNNNAPRF	0.91	TGTGCAGCAAGCA-ATAACAACAATGCCCCACGATTT	0	3	0	3
						TGTGCAGCAA-GCAATAACAACAATGCCCCACGATTT	3	0	0
45	TRAV4-3.TRAJ18	127	0.165	CAAERGSALGRLHF	0.81	TGTGCTGCTGAG-AGAGGTTCAGCCTTAGGGAGGCTGCATTTT	1	5	0
48	TRAV4-4.TRAJ50	458	0.164	CAAEASSSFSKLVF	0.75	TGTGCTGCTGAGGC-ATCCTCCTCCTTCAGCAAGCTGGTGTTT	0	4	0	2
						TGTGCTGCTGAG-GCATCCTCCTCCTTCAGCAAGCTGGTGTTT	2	2	0		P
						TGTGCTGCTGAGG-CATCCTCCTCCTTCAGCAAGCTGGTGTTT	0	3	0
32	TRAV16.TRAJ2	128	0.164	CAMREGWTGGLSGKLTF	0.76	TGTGCTATGAGAGAGGGC-TGG-ACTGGAGGACTAAGTGGTAAATTAACATTC	0	5	3		P
71	TRAV8D-2.TRAJ13	86	0.163	CATDANSGTYQRF	0.86	TGTGCTACAGATGCA-AATTCTGGGACTTACCAGAGGTTT	0	2	0	4	PP
						TGTGCTACAGA-TGCAAATTCTGGGACTTACCAGAGGTTT	2	0	0
						TGTGCTACAGATG-CAAATTCTGGGACTTACCAGAGGTTT	0	0	0
31	TRAV16.TRAJ16	124	0.161	CAMREGTSSGQKLVF	0.35	TGTGCTATGAGAGAGGG-AACTTCAAGTGGCCAGAAGCTGGTTTTT	0	2	0
61	TRAV6-7.TRAJ18	287	0.16	CALGDRGSALGRLHF	0.37	TGTGCTCTGGGTGAT-AGAGGTTCAGCCTTAGGGAGGCTGCATTTT	0	5	0	3	P
						TGTGCTCTGGGT-GATAGAGGTTCAGCCTTAGGGAGGCTGCATTTT	2	2	0
						TGTGCTCTGGGTGA-TAGAGGTTCAGCCTTAGGGAGGCTGCATTTT	0	4	0
59	TRAV6-6.TRAJ30	670	0.16	CALGDTNAYKVIF	0.53	TGTGCTCTGGGTGA-CACAAATGCTTACAAAGTCATCTTT	0	3	0	3
						TGTGCTCTGGG-TGACACAAATGCTTACAAAGTCATCTTT	3	0	0
6	TRAV12-2.TRAJ12	81	0.16	CALSEGTGGYKVVF	0.46	TGTGCTTTGAGTGA-G-GGGACTGGAGGCTATAAAGTGGTCTTT	0	0	1
54	TRAV6-1.TRAJ30	107	0.159	CVLGDTNAYKVIF	0.65	TGTGTTCTGGGTGA-CACAAATGCTTACAAAGTCATCTTT	0	3	0	3
						TGTGTTCTGGG-TGACACAAATGCTTACAAAGTCATCTTT	3	0	0
39	TRAV19.TRAJ56	535	0.159	CAAGATGGNNKLTF	0.41	TGCGCAGCAGG-GGCTACTGGAGGCAATAATAAGCTGACTTTT	2	1	0
12	TRAV13-1.TRAJ38	107	0.159	CALGNVGDNSKLIW	0.94	TGTGCTTTGG-G-TAATGTTGGTGACAACAGTAAGCTGATTTGG	3	0	1
5	TRAV12-1.TRAJ18	95	0.158	CALSDRGSALGRLHF	0.67	TGTGCTCTGAGTGAT-AGAGGTTCAGCCTTAGGGAGGCTGCATTTT	0	5	0	3	P
						TGTGCTCTGAGT-GATAGAGGTTCAGCCTTAGGGAGGCTGCATTTT	2	2	0
						TGTGCTCTGAGTGA-TAGAGGTTCAGCCTTAGGGAGGCTGCATTTT	0	4	0
33	TRAV16.TRAJ33	360	0.156	CAMREGDSNYQLIW	0.45	TGTGCTATGAGAGAGGG-GGATAGCAACTATCAGTTGATCTGG	0	1	0
75	TRAV8N-2.TRAJ30	169	0.154	CATDDTNAYKVIF	0.96	TGTGCTACTGATG-ACACAAATGCTTACAAAGTCATCTTT	0	2	0	3	P
						TGTGCTACTG-ATGACACAAATGCTTACAAAGTCATCTTT	3	0	0
						TGTGCTACTGA-TGACACAAATGCTTACAAAGTCATCTTT	2	0	0
68	TRAV7-6.TRAJ57	91	0.154	CAVNQGGSAKLIF	0.71	TGTGCAGTGA-ATCAAGGAGGGTCTGCGAAGCTCATCTTT	3	3	0	3
						TGTGCAG-TGAATCAAGGAGGGTCTGCGAAGCTCATCTTT	6	0	0
79	TRAV9-2.TRAJ22	152	0.151	CVLSASSGSWQLIF	0.61	TGTGTTTTGAGCGC-ATCTTCTGGCAGCTGGCAACTCATCTTT	0	1	0	2
						TGTGTTTTGAGC-GCATCTTCTGGCAGCTGGCAACTCATCTTT	1	0	0		PP
						TGTGTTTTGAGCG-CATCTTCTGGCAGCTGGCAACTCATCTTT	0	0	0
65	TRAV7-2.TRAJ9	465	0.151	CAASNMGYKLTF	0.8	TGTGCAGCAAGCA-ACATGGGCTACAAACTTACCTTC	0	4	0	4
						TGTGCAGCA-AGCAACATGGGCTACAAACTTACCTTC	4	0	0
46	TRAV4-3.TRAJ24	73	0.151	CAAETTASLGKLQF	0.91	TGTGCTGCTGAG-ACAACTGCCAGTTTGGGGAAACTGCAGTTT	1	2	0	1
						TGTGCTGCTGA-GACAACTGCCAGTTTGGGGAAACTGCAGTTT	2	1	0
