## Supplementary material for "The αβTCR repertoire at scale in the immgenT dataset": Table S10

### Sheet: A. TRAV
Table S10A: V gene usage in different lineages, unproductive joins, and ratios
TRAV	CD4	Treg	CD8	CD8aa	gdT	unprod	CD4/CD8 ratio (log2)
TRAV1	0.38	0.51	0.59	0.46	1.32	1.93	-0.634716
TRAV2	0.26	0.3	0.59	0.4	0.26	0.42	-1.1822
TRAV3-1	0.23	0.23	0.39	0.1	0.15	0.5	-0.76184
TRAV3-3	3.21	3.74	5.72	5.96	4.22	7.97	-0.833442
TRAV3-4	0.11	0.11	0.2	0.23	0.15	0.21	-0.862496
TRAV4-2	0.45	0.6	0.12	0.1	0.11	0.97	1.90689
TRAV4-3	2.19	2.2	1.92	1.81	1.58	2.58	0.189825
TRAV4-4	6.11	7.18	2.17	2.27	3.2	3.28	1.49348
TRAV5-1	0.8	0.75	0.66	0.59	0.4	0.62	0.277534
TRAV5-4	3.42	3.05	2.45	2.05	1.4	2.06	0.481215
TRAV6-1	0.32	0.37	0.62	0.69	0.26	0.51	-0.954196
TRAV6-2	0.49	0.53	0.43	0.4	0.22	0.45	0.188445
TRAV6-3	0.86	0.87	1.02	1.06	0.84	1.12	-0.246161
TRAV6-4	1.19	1.35	0.78	0.85	0.73	0.62	0.609416
TRAV6-5	2.66	2.28	1.46	3.5	2.68	3.72	0.865458
TRAV6-6	4.51	5.52	5.04	4.34	3.42	4.66	-0.160296
TRAV6-7	5.96	6.14	4.99	4.28	5.29	5.91	0.256273
TRAV7-1	0.5	0.55	0.34	0.24	0.29	0.26	0.556393
TRAV7-2	5.04	4.63	2.59	1.97	1.98	1.89	0.960472
TRAV7-3	2	2.61	2.83	1.66	1.51	1.16	-0.500802
TRAV7-4	2.95	3.61	1.67	1.78	1.36	1.73	0.820867
TRAV7-5	2.23	2.32	2.17	1.56	1.98	2.11	0.0393487
TRAV7-6	2.32	2.37	1.53	1.7	1.32	1.22	0.600593
TRAV7D-5	0.85	0.94	1.08	0.75	0.81	1.44	-0.345497
TRAV8-1	1.85	1.46	1.57	1.18	1.03	1.49	0.236761
TRAV8-2	0.06	0.07	0.06	0.07	0.15	1.12	0
TRAV8D-2	0.48	0.63	1.42	1.34	0.95	0.46	-1.56478
TRAV8N-2	0.74	0.87	1.61	1.48	0.92	0.56	-1.12146
TRAV9-1	1.69	1.67	0.68	0.61	0.48	0.64	1.31342
TRAV9-2	1.26	1.42	1.06	0.85	1.14	1.56	0.249359
TRAV9-4	2.18	2.09	1.5	1.42	1.47	2.61	0.539366
TRAV9D-3	0.53	0.71	2.06	2.99	3.05	1.3	-1.95858
TRAV10	4.15	3.93	3.27	3.44	3.16	2.66	0.343821
TRAV11	0.25	0.28	0.29	0.29	0.22	1.52	-0.214125
TRAV12-1	0.66	0.6	1.68	2.26	1.54	2.07	-1.34792
TRAV12-2	1.66	2.3	4.07	5.32	2.86	2.67	-1.29385
TRAV12-3	1.33	1.21	1.38	2.08	1.21	1.46	-0.053242
TRAV12D-1	0.55	0.34	0.46	0.54	0.55	0.77	0.257798
TRAV12D-2	2.26	2.18	2.96	1.91	2.31	3.77	-0.389274
TRAV12D-3	1.29	1.68	3.43	1.78	1.18	0.93	-1.41084
TRAV13-1	4.26	3.88	5.72	5.65	5.25	4.59	-0.425162
TRAV13-2	0.96	1.01	1.27	2.04	1.91	1.53	-0.403722
TRAV13-4	1.09	0.96	1.06	2.55	3.05	1.83	0.0402639
TRAV13-5	0.05	0.05	0.08	0.1	0.51	0.28	-0.678072
TRAV13D-2	2.58	2.43	1.96	1.74	3.05	2.69	0.396517
TRAV13D-3	0.34	0.34	0.36	0.44	0.95	2.32	-0.0824622
TRAV13N-4	0.26	0.37	0.79	1.7	1.21	2.01	-1.60334
TRAV14-1	1.29	1.02	1.26	0.92	1.1	0.71	0.0339473
TRAV14-2	4.17	2.61	3.06	2.2	1.76	1.47	0.446516
TRAV14-3	6.56	4.45	3.11	2.5	3.05	2.16	1.07678
TRAV14D-1	2.33	1.96	1.95	1.79	2.5	1.07	0.256856
TRAV15-1	0.12	0.11	0.1	0.16	1.25	0.49	0.263034
TRAV15-2	0.08	0.08	0.09	0.16	4.08	0.54	-0.169925
TRAV15D-1	0.11	0.22	0.18	0.17	1.76	0.52	-0.710493
TRAV15N-2	0.11	0.13	0.24	0.59	2.09	0.36	-1.12553
TRAV16	2.5	3.21	7.37	7.45	4.7	1.82	-1.55974
TRAV17	0.65	0.75	0.44	0.4	0.48	0.38	0.562936
TRAV18	0.04	0.03	0.01	0.02	0.04	0.04	2
TRAV19	0.96	0.91	1.33	1.68	1.29	1.09	-0.47032
TRAV21	1.55	1.28	0.74	1.44	2.28	1.18	1.06667

### Sheet: B. TRBV
Table S10B: V gene usage in different lineages, unproductive joins, and ratios
TRVB	CD4	Treg	CD8	CD8aa	Thymic DPs	gdT	unprod	CD4/CD8 ratio	CD4/Treg ratio (log2)	CD4/DP (log2)	CD8/DP (log2)
TRBV1	6.61	5.9	5.23	5.2	5.63	5.95	4.88	0.34	0.16	0.23	-0.11
TRBV2	4.76	4.25	2.2	2.62	3.17	1.74	1.56	1.11	0.16	0.59	-0.53
TRBV3	9.85	10.26	6.97	7.9	6.22	5.51	4.71	0.5	-0.06	0.66	0.16
TRBV4	4.52	2.97	4.86	4.33	4.11	7.87	11.81	-0.1	0.61	0.14	0.24
TRBV5	8.51	8.31	5.13	6.46	8.4	6.52	6.09	0.73	0.03	0.02	-0.71
TRBV12-1	1.15	4.64	7.27	7.24	4.51	5.02	4.66	-2.66	-2.01	-1.97	0.69
TRBV12-2	1.21	3.29	6.35	7.96	3.66	3.94	2.77	-2.39	-1.44	-1.6	0.79
TRBV13-1	5.83	5.22	6.89	7.61	5.91	6.54	5.8	-0.24	0.16	-0.02	0.22
TRBV13-2	10.96	10.59	8.98	8.65	9.6	6.96	5.28	0.29	0.05	0.19	-0.1
TRBV13-3	6.24	5.34	7.23	5.76	4.28	4.84	3.6	-0.21	0.22	0.54	0.76
TRBV14	1.57	1.23	4.22	3.3	3.06	2.9	2.57	-1.43	0.35	-0.96	0.46
TRBV15	3.97	4.67	3.28	2.83	6.35	9.23	8.81	0.28	-0.23	-0.68	-0.95
TRBV16	5.11	5.96	7.54	11.93	6.53	5.94	4.63	-0.56	-0.22	-0.35	0.21
TRBV17	1.16	1.29	3.06	3.02	3.73	4.64	4.21	-1.4	-0.15	-1.69	-0.29
TRBV19	7.04	7.01	5.92	4.24	5.88	4.73	4.97	0.25	0.01	0.26	0.01
TRBV20	5.47	4.47	2.65	2.07	4.91	4.02	3.02	1.05	0.29	0.16	-0.89
TRBV23	0.89	1	0.46	0.47	1.04	0.72	1.28	0.95	-0.17	-0.22	-1.18
TRBV26	4.26	4.51	2.48	1.76	4.07	3.7	3.09	0.78	-0.08	0.07	-0.71
TRBV29	1.87	1.89	6.23	3.74	3.8	3.18	3.13	-1.74	-0.02	-1.02	0.71
TRBV30	0.4	0.42	0.34	0.22	0.31	0.36	0.41	0.23	-0.07	0.37	0.13
TRBV31	8.62	6.76	2.71	2.69	4.83	5.67	12.72	1.67	0.35	0.84	-0.83
