## Supplementary material for "The αβTCR repertoire at scale in the immgenT dataset": Table S11

### Sheet: A.  AE TRAV
Tab S11A: V gene frequency (%) in CD4+ T splenocytes from A+, E+ and MHC-II deficient mice
	Mice
	A	E	KO
TRAV1	0.4	0.5	0.5
TRAV10	3.3	3.4	10.1
TRAV11	1.7	3.5	35.7
TRAV12-1	0.8	1.2	1.6
TRAV12-2	2.1	1.8	3.2
TRAV12-3	1.7	1.4	0.9
TRAV12D-1	0.4	0.9	0.1
TRAV12D-2	1.8	2.7	1.5
TRAV12D-3	1.4	1.2	1.6
TRAV13-1	3.5	3.5	2.1
TRAV13-2	1	0.9	0.3
TRAV13-4	1	1.9	0.4
TRAV13-5	0	0	0
TRAV13D-2	2.4	3.1	1
TRAV13D-3	0.2	0.2	0.4
TRAV13N-4	0.2	0.2	1
TRAV14-1	1.4	1.2	0.4
TRAV14-2	3.2	2.6	0.8
TRAV14-3	6.6	6.1	1.9
TRAV14D-1	2.6	1.9	0.7
TRAV15-1	0	0.1	0
TRAV15-2	0.1	0	0.1
TRAV15D-1	0.1	0.2	0.2
TRAV15N-2	0	0.2	0.5
TRAV16	2.9	3.3	3.3
TRAV17	1	0.6	0.2
TRAV18	0	0	0.1
TRAV19	1.4	0.8	0.2
TRAV2	0.2	0.4	0.7
TRAV21	1.4	1.5	0.4
TRAV3-1	0.5	0.2	0.2
TRAV3-3	3.3	3.3	3.4
TRAV3-4	0.3	0.3	0.1
TRAV4-2	0.4	0.3	0.1
TRAV4-3	1.9	2	0.6
TRAV4-4	6.1	8.1	2.8
TRAV5-1	0.7	0.4	0.5
TRAV5-4	3.3	2.5	1
TRAV6-1	0.5	0.6	0.4
TRAV6-2	0.4	0.6	0.1
TRAV6-3	0.8	1.2	0.6
TRAV6-4	1	0.8	0.4
TRAV6-5	2.4	2.4	0.7
TRAV6-6	4.8	5.3	4.3
TRAV6-7	5.1	6.6	2.5
TRAV7-1	0.4	0.5	0
TRAV7-2	4	2	0.6
TRAV7-3	1.9	0.7	0.5
TRAV7-4	3.5	3.2	1.4
TRAV7-5	1.8	2.3	0.7
TRAV7-6	1.9	2.7	0.7
TRAV7D-5	0.6	1	0.5
TRAV8-1	0.3	0.2	0.1
TRAV8-2	0.1	0	0
TRAV8D-2	0.7	0.6	0.4
TRAV8N-2	0.6	1	0.8
TRAV9-1	3.4	1.6	0.8
TRAV9-2	1.9	1.7	0.4
TRAV9-4	3.9	1.7	1.3
TRAV9D-3	0.6	0.8	4.3

### Sheet: B. AE.TRBV
Tab S11B: V gene frequency (%) in CD4+ T splenocytes from A+, E+ and MHC-II deficient mice
	Mice
	A	E	KO
TRBV1	5.7	5.6	7.2
TRBV12-1	2.7	0.4	2.4
TRBV12-2	1.7	0.6	2.2
TRBV13-1	5.7	7.8	9.7
TRBV13-2	10.4	9.9	22
TRBV13-3	5.9	4.9	8.5
TRBV14	1.9	2	1.3
TRBV15	4.4	0.3	0.9
TRBV16	4.3	0.3	4.2
TRBV17	1.3	1.3	2.5
TRBV19	7.2	13.6	4
TRBV2	5.9	5.2	1.8
TRBV20	4.4	12.3	1.5
TRBV23	1.2	0.2	0.3
TRBV26	4.1	4.8	1.4
TRBV29	2.2	2.1	7.6
TRBV3	10.5	1	11.2
TRBV30	0.2	0.3	0.1
TRBV31	8.3	7.9	5.2
TRBV4	4	7.4	2
TRBV5	8.2	12.1	4.3
