## Supplementary material for "The αβTCR repertoire at scale in the immgenT dataset": Table S12

### Sheet: va.duplic.simplif
Table S12: Nomenclature contraction for TRAV genes used in repertoire computations
Simple name	Primary V-QUEST call	Remarks
TRAV10	TRAV10N
TRAV10	TRAV10D
TRAV11	TRAV11D
TRAV11	TRAV11N
TRAV12D-1	TRAV12N-1
TRAV12D-2	TRAV12N-2
TRAV12-3	TRAV12-3
TRAV12D-3	TRAV12D-3
TRAV12D-3	TRAV12N-3
TRAV13-1	TRAV13N-1
TRAV13-1	TRAV13D-1
TRAV13D-2	TRAV13N-2
TRAV13D-3	TRAV13N-3	TRAV13-3 = pseudogene
TRAV13-4	TRAV13D-4
TRAV14D-1	TRAV14N-1
TRAV14-2	TRAV14D-2
TRAV14-2	TRAV14N-2
TRAV14-3	TRAV14N-3
TRAV14-3	TRAV14D-3/DV8
TRAV15D-1	TRAV15N-1
TRAV15N-2	TRAV15D-2/DV6D-2
TRAV16	TRAV16N
TRAV16	TRAV16D/DV11
TRAV3-3	TRAV3D-3
TRAV3-3	TRAV3N-3
TRAV4-2	TRAV4D-2	No TRAV4N-2
TRAV4-3	TRAV4D-3
TRAV4-3	TRAV4N-3
TRAV4-4	TRAV4D-4
TRAV4-4	TRAV4N-4
TRAV5-4	TRAV5D-4
TRAV5-4	TRAV5N-4
TRAV6-3	TRAV6D-3	No TRAV6N-3
TRAV6-4	TRAV6D-4	No TRAV6N-4
TRAV6-5	TRAV6N-5
TRAV6-5	TRAV6D-5
TRAV6-6	TRAV6N-6
TRAV6-6	TRAV6D-6
TRAV6-7	TRAV6D-7
TRAV6-7	TRAV6-7/DV9
TRAV6-7	TRAV6N-7
TRAV7-2	TRAV7D-2	No TRAV7N-2
TRAV7-3	TRAV7D-3	No TRAV7N-3
TRAV7-4	TRAV7N-4
TRAV7-4	TRAV7D-4
TRAV7D-5	TRAV7N-5
TRAV7-6	TRAV7D-6
TRAV7-6	TRAV7N-6
TRAV8-1	TRAV8D-1	No TRAV8N-1
TRAV9-1	TRAV9D-1	TRAV9N-1 = pseudogene
TRAV9-2	TRAV9D-2
TRAV9-2	TRAV9N-2
TRAV9D-3	TRAV9N-3	TRAV9-3 not in C57BL/6J
TRAV9-4	TRAV9N-4	TRAV9D-4 not in C57BL/6J
